# Placental DNA methylation levels at *CYP2E1* and *IRS2* are associated with child outcome in a prospective autism study

**DOI:** 10.1101/501007

**Authors:** Yihui Zhu, Charles E. Mordaunt, Dag H. Yasui, Ria Marathe, Rochelle L. Coulson, Keith W. Dunaway, Cheryl K. Walker, Sally Ozonoff, Irva Hertz-Picciotto, Rebecca J. Schmidt, Janine M. LaSalle

## Abstract

DNA methylation acts at the interface of genetic and environmental factors relevant for autism spectrum disorder (ASD). Placenta, normally discarded at birth, is a potentially rich source of DNA methylation patterns predictive of ASD in the child. Here, we performed whole methylome analyses of placentas from a prospective study of high-risk pregnancies. 400 differentially methylated regions (DMRs) discriminated placentas stored from children later diagnosed with ASD compared to typical controls. These ASD DMRs were significantly enriched at promoters, mapped to 596 genes functionally enriched in neuronal development, and overlapped genetic ASD risk. ASD DMRs at *CYP2E1* and *IRS2* reached genome-wide significance, replicated by pyrosequencing, and correlated with expression. Methylation at *CYP2E1* associated with both ASD diagnosis and *cis* genotype, while methylation at *IRS2* was unaffected by *cis* genotype but modified by preconceptional maternal prenatal vitamin use. This study therefore identified two potentially useful early epigenetic markers for ASD in placenta.
