## Supplementary Table 1 for "Placental DNA methylation levels at *CYP2E1* and *IRS2* are associated with child outcome in a prospective autism study"

### Sheet: ASD_DMRs
chr	start	end	CpGs	width	invdensity	areaStat	maxStat	tstat_sd	TD_mean	ASD_mean	meanDiff	direction	FWER	Rel_FWER
chr10	133527713	133529507	120	1794	14.95	-324.859	-2.05115	0.0459238	0.332924	0.19645	-0.136474	hypo	10	0.01
chr13	109781111	109782389	53	1278	24.1132	181.391	4.56209	0.0291427	0.448825	0.551054	0.102229	hyper	43	0.043
chr7	159144174	159144856	71	682	10.8254	162.403	3.0692	0.0354101	0.112625	0.215658	0.103033	hyper	51	0.051
chr20	23047749	23048260	49	511	10.4286	181.328	4.35965	0.032261	0.292693	0.423235	0.130541	hyper	91	0.091
chr1	41381255	41382751	81	1496	18.4691	191.743	2.5177	0.0396799	0.402472	0.510934	0.108463	hyper	107	0.107
chr21	42617034	42617745	39	711	18.2308	133.511	4.26217	0.0290667	0.326704	0.437555	0.110851	hyper	103	0.110278
chr4	138088541	138089475	57	934	16.386	150.209	2.84225	0.0486238	0.361371	0.473396	0.112025	hyper	117	0.117
chr1	45622621	45623523	74	902	12.1892	221.058	3.4002	0.0389348	0.452451	0.561767	0.109316	hyper	129	0.129
chr21	14078361	14079137	38	776	20.4211	109.598	3.33787	0.0336879	0.574634	0.698261	0.123626	hyper	161	0.172377
chr3	174376981	174377691	41	710	17.3171	-163.221	-2.27838	0.0303398	0.634039	0.522075	-0.111963	hypo	185	0.185
chr18	45775401	45776025	40	624	15.6	-96.7827	-2.0273	0.0333879	0.323431	0.217519	-0.105911	hypo	189	0.189
chr2	186961537	186962450	45	913	20.2889	169.09	4.55951	0.0394074	0.455271	0.605826	0.150555	hyper	250	0.25
chr18	76787548	76788206	32	658	20.5625	97.9282	3.14805	0.0350972	0.20482	0.324801	0.119981	hyper	296	0.296
chr7	111728293	111728961	45	668	14.8444	127.365	3.25226	0.0360214	0.570158	0.680381	0.110223	hyper	301	0.301
chr19	12333079	12333928	55	849	15.4364	158.57	3.04238	0.038607	0.476946	0.607556	0.13061	hyper	308	0.308
chr19	57708487	57709260	53	773	14.5849	-162.508	-2.10395	0.0412924	0.582135	0.454246	-0.127889	hypo	320	0.32
chr17	15782438	15783279	36	841	23.3611	96.5141	3.11932	0.0346771	0.372393	0.493266	0.120873	hyper	400	0.4
chr13	21075399	21075863	31	464	14.9677	100.195	3.53519	0.0324955	0.106919	0.216118	0.109199	hyper	402	0.402
chr14	70233407	70234528	25	1121	44.84	100.336	5.39107	0.0293439	0.584595	0.710832	0.126237	hyper	412	0.412
chr14	64601745	64602311	28	566	20.2143	92.9968	3.64607	0.0321517	0.31756	0.425487	0.107927	hyper	434	0.434
chr9	113900313	113900792	27	479	17.7407	103.3	4.11473	0.0365096	0.428565	0.560827	0.132262	hyper	473	0.473
chr14	73634296	73634644	27	348	12.8889	85.3298	3.58864	0.0304238	0.192688	0.293788	0.1011	hyper	482	0.482
chr10	103584163	103584660	44	497	11.2955	109.624	3.0071	0.0429522	0.37007	0.481323	0.111254	hyper	493	0.493
chr10	3556208	3557221	38	1013	26.6579	125.267	4.00273	0.0314484	0.302865	0.419058	0.116193	hyper	513	0.513
chr15	96983981	96984826	32	845	26.4062	101.878	3.47184	0.0386327	0.566859	0.676216	0.109357	hyper	521	0.521
chr16	88091318	88092032	25	714	28.56	80.9423	4.3778	0.0336107	0.254807	0.355782	0.100975	hyper	522	0.522
chr3	158732493	158732933	33	440	13.3333	98.4575	3.50091	0.0320024	0.099678	0.201944	0.102266	hyper	522	0.522
chr12	38163458	38163882	34	424	12.4706	116.472	4.00013	0.0327061	0.534079	0.664387	0.130308	hyper	523	0.523
chr2	127695534	127696112	40	578	14.45	116.033	3.30034	0.0369087	0.682484	0.798326	0.115842	hyper	579	0.579
chr9	94553094	94553976	24	882	36.75	88.14	4.66297	0.0283306	0.560033	0.664858	0.104825	hyper	614	0.614
chr14	106883440	106883631	23	191	8.30435	59.6918	3.01352	0.0269164	0.234077	0.337333	0.103256	hyper	635	0.635
chr5	107668990	107669698	38	708	18.6316	96.0753	3.17409	0.0410183	0.3731	0.482015	0.108916	hyper	638	0.638
chr13	68170654	68171346	21	692	32.9524	55.2383	2.90486	0.0299768	0.475206	0.575608	0.100402	hyper	666	0.666
chr3	40908065	40908572	28	507	18.1071	82.2479	3.10164	0.0297604	0.284462	0.396814	0.112352	hyper	678	0.678
chr1	185892622	185893604	24	982	40.9167	-120.132	-3.76451	0.0296906	0.579598	0.44216	-0.137438	hypo	687	0.687
chr19	12765848	12766553	36	705	19.5833	-104.469	-2.20426	0.0471703	0.431818	0.305532	-0.126286	hypo	711	0.711
chr20	34476296	34476592	21	296	14.0952	-62.8883	-2.89081	0.037771	0.600881	0.484453	-0.116428	hypo	730	0.73
chr20	129957	130250	21	293	13.9524	-58.6388	-2.73083	0.0291237	0.57265	0.468018	-0.104631	hypo	745	0.745
chr1	86156859	86157188	30	329	10.9667	-106.832	-2.21287	0.033713	0.299852	0.181122	-0.11873	hypo	769	0.769
chr3	49198032	49198944	21	912	43.4286	82.2221	4.954	0.0254	0.318419	0.420045	0.101626	hyper	769	0.769
chr19	48497145	48497776	35	631	18.0286	86.3602	2.67433	0.033878	0.392781	0.495429	0.102648	hyper	772	0.772
chr8	114005941	114006664	21	723	34.4286	-72.6912	-3.29243	0.0286955	0.560595	0.458295	-0.102301	hypo	775	0.775
chr9	136011740	136012127	22	387	17.5909	49.3504	2.35155	0.0368279	0.553654	0.658641	0.104987	hyper	801	0.801
chr16	27314925	27316231	14	1306	93.2857	-58.8404	-2.34826	0.026665	0.523781	0.418492	-0.105289	hypo	802	0.802
chr2	95027116	95028283	28	1167	41.6786	104.68	5.00013	0.026735	0.430552	0.542368	0.111816	hyper	807	0.807
chr14	91414328	91415635	15	1307	87.1333	46.6456	3.51876	0.0271696	0.636089	0.742009	0.10592	hyper	818	0.818
chr2	202773780	202774434	32	654	20.4375	91.3452	3.19469	0.0286322	0.497247	0.600071	0.102825	hyper	823	0.823
chr8	145003694	145004059	17	365	21.4706	69.0981	5.05195	0.0267024	0.217373	0.32107	0.103697	hyper	830	0.83
chr18	73840221	73841070	15	849	56.6	-38.6176	-2.34761	0.0305432	0.626974	0.507363	-0.119611	hypo	834	0.834
chr7	159145317	159145701	26	384	14.7692	68.7606	2.9848	0.0339234	0.204703	0.305766	0.101063	hyper	846	0.846
chr14	103097822	103098319	15	497	33.1333	37.1186	2.68052	0.0293236	0.535278	0.638169	0.10289	hyper	847	0.847
chr3	14652623	14652916	15	293	19.5333	71.4198	5.9092	0.0265773	0.293935	0.416733	0.122798	hyper	847	0.847
chr1	6382135	6382755	23	620	26.9565	97.5935	4.82607	0.0325845	0.585572	0.7181	0.132528	hyper	850	0.85
chr7	12556192	12556976	25	784	31.36	62.3167	2.9185	0.0362665	0.149418	0.256812	0.107394	hyper	858	0.858
chr11	3219229	3220001	16	772	48.25	46.4901	3.30479	0.034658	0.265607	0.373704	0.108096	hyper	868	0.868
chr20	35399577	35400232	14	655	46.7857	49.7803	3.678	0.0254705	0.631997	0.74426	0.112263	hyper	875	0.875
chr15	66354920	66355491	12	571	47.5833	57.2124	5.25854	0.0263413	0.371731	0.495731	0.124	hyper	880	0.88
chr15	74053544	74053820	15	276	18.4	55.574	4.18978	0.0264071	0.453524	0.558934	0.10541	hyper	880	0.88
chr6	2763487	2763937	25	450	18	65.9553	2.97258	0.0370686	0.349713	0.46555	0.115836	hyper	903	0.903
chr19	49133877	49134345	27	468	17.3333	71.4107	2.98388	0.0306985	0.295867	0.396304	0.100437	hyper	911	0.911
chr15	100558429	100558656	15	227	15.1333	38.4008	2.73763	0.0524272	0.524055	0.6413	0.117245	hyper	914	0.914
chr17	59965328	59965581	14	253	18.0714	55.9739	5.24524	0.0260563	0.208506	0.315906	0.1074	hyper	915	0.915
chr10	132756498	132756898	17	400	23.5294	61.3252	3.96136	0.0283961	0.421207	0.525438	0.104232	hyper	925	0.925
chr2	101685549	101686199	24	650	27.0833	83.0136	3.77909	0.0268047	0.555777	0.665702	0.109925	hyper	926	0.926
chr17	63522326	63522774	16	448	28	45.2613	3.45304	0.0299036	0.492227	0.599098	0.106871	hyper	928	0.928
chr18	44678430	44678655	9	225	25	31.7147	3.97003	0.0260906	0.45851	0.558865	0.100355	hyper	936	0.936
chr13	20774314	20774409	8	95	11.875	38.3673	5.06134	0.0280769	0.382308	0.51743	0.135123	hyper	937	0.937
chr17	32267477	32268462	13	985	75.7692	51.5879	4.34453	0.025498	0.203081	0.312776	0.109694	hyper	937	0.937
chr10	70467481	70468496	19	1015	53.4211	-42.1781	-2.0368	0.0306896	0.686021	0.583752	-0.102269	hypo	941	0.941
chr14	24142421	24142634	8	213	26.625	37.1966	5.70131	0.0270063	0.587758	0.722574	0.134817	hyper	942	0.942
chr4	47912528	47913321	17	793	46.6471	60.2969	3.97624	0.0274694	0.396038	0.499681	0.103642	hyper	944	0.944
chr9	16869292	16869788	13	496	38.1538	49.8479	4.67758	0.0284422	0.218965	0.342201	0.123236	hyper	946	0.946
chr19	58561740	58562206	24	466	19.4167	66.5475	3.42532	0.0300109	0.262378	0.364147	0.101769	hyper	947	0.947
chr9	135618965	135619834	16	869	54.3125	35.5088	2.38395	0.0329297	0.359604	0.479213	0.119609	hyper	949	0.949
chr14	76353635	76354516	10	881	88.1	33.8015	3.96892	0.0266852	0.487646	0.591743	0.104097	hyper	951	0.951
chr17	40053018	40053727	11	709	64.4545	48.8268	7.78782	0.0253083	0.51535	0.626379	0.111029	hyper	959	0.959
chr10	70468812	70469538	17	726	42.7059	-36.5678	-2.12159	0.0315036	0.620756	0.518678	-0.102078	hypo	961	0.961
chr3	129045723	129045819	15	96	6.4	-34.1302	-2.03054	0.0364791	0.289028	0.176941	-0.112087	hypo	961	0.961
chr19	11540459	11541486	20	1027	51.35	66.0959	3.85886	0.0286307	0.523793	0.628725	0.104931	hyper	962	0.962
chr7	44043656	44043920	17	264	15.5294	48.9496	3.20927	0.0300664	0.438362	0.545306	0.106945	hyper	962	0.962
chr5	68186218	68186490	13	272	20.9231	-58.793	-3.65616	0.0353104	0.586561	0.42308	-0.163481	hypo	964	0.964
chr9	14992087	14992798	13	711	54.6923	37.4901	3.13374	0.0352768	0.389412	0.497365	0.107953	hyper	968	0.968
chr11	110094057	110094736	11	679	61.7273	-35.9773	-2.08601	0.0342882	0.505742	0.399389	-0.106353	hypo	970	0.97
chr2	53767977	53768574	22	597	27.1364	-62.9059	-2.13037	0.0398646	0.344383	0.22698	-0.117403	hypo	970	0.97
chr3	57598649	57599068	13	419	32.2308	44.9953	4.59662	0.0269223	0.373446	0.477031	0.103585	hyper	973	0.973
chr2	32353970	32354350	15	380	25.3333	-69.5424	-3.80214	0.0273902	0.533814	0.398696	-0.135118	hypo	974	0.974
chr5	19289180	19289484	17	304	17.8824	-39.6419	-2.09539	0.0447428	0.397463	0.270876	-0.126587	hypo	976	0.976
chr8	143072175	143072473	12	298	24.8333	31.0378	2.98346	0.0334856	0.354567	0.457494	0.102927	hyper	976	0.976
chr15	23302562	23302920	8	358	44.75	34.3705	4.45188	0.028475	0.679776	0.798449	0.118674	hyper	977	0.977
chr15	89654429	89654675	8	246	30.75	34.3091	5.11799	0.0251521	0.476128	0.581542	0.105414	hyper	977	0.977
chr2	113236478	113236905	22	427	19.4091	56.9369	2.80275	0.0360901	0.2796	0.382588	0.102988	hyper	977	0.977
chr3	196894739	196895311	12	572	47.6667	44.8813	4.22189	0.0264741	0.384967	0.494376	0.109409	hyper	978	0.978
chr19	751889	752310	16	421	26.3125	57.3574	3.89036	0.0272267	0.264139	0.364765	0.100626	hyper	979	0.979
chr9	93827030	93827332	10	302	30.2	35.206	4.29844	0.0258495	0.238668	0.339111	0.100443	hyper	982	0.982
chr9	111485051	111485223	10	172	17.2	36.4002	4.56929	0.0263637	0.140814	0.245479	0.104664	hyper	982	0.982
chr3	9952990	9953319	7	329	47	44.7584	7.83427	0.0263201	0.528403	0.698405	0.170002	hyper	984	0.984
chr19	45749244	45750154	15	910	60.6667	-53.8803	-2.40946	0.0274092	0.58224	0.478196	-0.104044	hypo	986	0.986
chr4	189198633	189199347	13	714	54.9231	-40.267	-2.99036	0.0311652	0.684279	0.532283	-0.151996	hypo	986	0.986
chr13	30308036	30308211	7	175	25	26.1469	4.39727	0.0273307	0.345073	0.451035	0.105962	hyper	986	0.986
chr4	17696218	17697102	14	884	63.1429	34.825	2.58093	0.029979	0.553538	0.653641	0.100104	hyper	986	0.986
chr6	52714739	52715985	15	1246	83.0667	50.2744	3.61219	0.0255507	0.589518	0.696269	0.106751	hyper	987	0.987
chr11	121515022	121515961	9	939	104.333	20.3764	2.4548	0.0269567	0.446104	0.553414	0.10731	hyper	988	0.988
chr16	79771165	79771673	8	508	63.5	29.6697	4.83094	0.0274305	0.514293	0.621474	0.107181	hyper	988	0.988
chr4	121694329	121694628	11	299	27.1818	40.2354	3.9248	0.0276472	0.373447	0.485487	0.112041	hyper	988	0.988
chr9	137027284	137027690	9	406	45.1111	35.3617	5.04812	0.0252775	0.515639	0.623702	0.108063	hyper	988	0.988
chr4	189200047	189200699	13	652	50.1538	-35.0749	-2.21103	0.0307207	0.546605	0.408269	-0.138336	hypo	989	0.989
chr20	2523743	2523939	6	196	32.6667	28.2472	4.87811	0.0266127	0.495933	0.612856	0.116923	hyper	989	0.989
chr20	5749662	5750016	8	354	44.25	24.7238	3.54945	0.0280837	0.746572	0.846701	0.100129	hyper	989	0.989
chr17	40618955	40619250	10	295	29.5	34.0376	3.70155	0.0272349	0.412525	0.522798	0.110274	hyper	990	0.99
chr11	83155552	83155745	7	193	27.5714	-27.7859	-2.12113	0.0264147	0.406618	0.301258	-0.10536	hypo	991	0.991
chr12	103839817	103840315	11	498	45.2727	-45.4935	-2.04855	0.0253139	0.550893	0.441637	-0.109256	hypo	991	0.991
chr1	1288509	1288685	16	176	11	34.512	2.22325	0.0407359	0.567987	0.669073	0.101086	hyper	991	0.991
chr16	70082305	70082362	8	57	7.125	26.4943	3.33625	0.0268953	0.535809	0.640621	0.104812	hyper	991	0.991
chr17	30105217	30105579	10	362	36.2	29.983	4.04163	0.0284297	0.278378	0.380231	0.101853	hyper	991	0.991
chr20	35091158	35091369	6	211	35.1667	25.1171	4.31572	0.0254142	0.523208	0.638167	0.114959	hyper	991	0.991
chr2	61615110	61615852	16	742	46.375	-59.9528	-3.02772	0.0301245	0.487927	0.367881	-0.120046	hypo	992	0.992
chr10	101134360	101134433	12	73	6.08333	24.4754	2.04689	0.0337099	0.217751	0.323488	0.105738	hyper	992	0.992
chr19	50433467	50434086	14	619	44.2143	49.6071	4.16374	0.0275609	0.362514	0.463182	0.100668	hyper	992	0.992
chr11	118437726	118438322	7	596	85.1429	24.9717	4.48453	0.0286173	0.395401	0.501326	0.105925	hyper	993	0.993
chr19	17308452	17308818	13	366	28.1538	50.05	4.13724	0.0291405	0.481037	0.593223	0.112186	hyper	993	0.993
chr20	33720639	33720788	6	149	24.8333	21.8535	4.22055	0.0283403	0.427325	0.537717	0.110392	hyper	993	0.993
chr3	49984054	49984769	11	715	65	37.3034	3.92932	0.0284131	0.683662	0.79719	0.113528	hyper	993	0.993
chr2	118224431	118224731	18	300	16.6667	-39.2311	-2.02393	0.0367676	0.481631	0.372956	-0.108676	hypo	994	0.994
chr6	36682524	36683170	12	646	53.8333	48.4282	4.68388	0.0267403	0.469437	0.571881	0.102444	hyper	994	0.994
chr7	462709	462862	12	153	12.75	25.8319	2.18395	0.0313324	0.647252	0.748832	0.10158	hyper	994	0.994
chr22	40204323	40204725	5	402	80.4	-17.5361	-3.01274	0.0261136	0.513088	0.411888	-0.1012	hypo	991	0.99498
chr14	51649814	51650041	6	227	37.8333	25.0368	4.50972	0.0262936	0.344805	0.47126	0.126455	hyper	995	0.995
chr14	103262059	103262471	4	412	103	22.986	6.14245	0.0265143	0.626758	0.79128	0.164523	hyper	995	0.995
chr15	59658568	59658751	6	183	30.5	21.6421	3.85373	0.0261126	0.313925	0.420021	0.106096	hyper	995	0.995
chr18	60011289	60011520	5	231	46.2	15.0511	3.27429	0.0305256	0.668726	0.774201	0.105475	hyper	996	0.996
chr19	48499480	48499892	12	412	34.3333	33.1685	3.26156	0.0299678	0.680967	0.783241	0.102274	hyper	996	0.996
chr7	149066144	149066222	8	78	9.75	37.4403	5.5731	0.0270143	0.236911	0.367095	0.130184	hyper	996	0.996
chr20	5125961	5126009	5	48	9.6	19.4153	4.43568	0.0263557	0.362296	0.468964	0.106667	hyper	997	0.997
chr8	11869512	11869795	6	283	47.1667	20.1285	3.71428	0.0270822	0.422032	0.52625	0.104218	hyper	997	0.997
chr22	18608741	18608831	5	90	18	10.8429	2.31225	0.0372704	0.405819	0.509985	0.104166	hyper	994	0.997992
chr16	25015821	25016251	6	430	71.6667	-23.2376	-2.10148	0.0267549	0.565884	0.453505	-0.112379	hypo	998	0.998
chr2	161415271	161415836	13	565	43.4615	-27.5412	-2.02332	0.0352784	0.564685	0.460884	-0.103801	hypo	998	0.998
chr7	27236227	27236359	9	132	14.6667	-30.1868	-3.13594	0.0279709	0.490887	0.38985	-0.101036	hypo	998	0.998
chr1	39769673	39769863	12	190	15.8333	41.9102	3.54978	0.0281671	0.416507	0.518524	0.102017	hyper	998	0.998
chr13	42273138	42273590	5	452	90.4	18.6928	4.33711	0.0267503	0.527643	0.633067	0.105424	hyper	998	0.998
chr19	36688524	36688593	9	69	7.66667	37.1588	4.53493	0.0281557	0.235244	0.360199	0.124955	hyper	998	0.998
chr2	156616861	156617480	13	619	47.6154	41.7184	3.58362	0.0329899	0.333996	0.441888	0.107892	hyper	998	0.998
chr20	36977427	36977462	5	35	7	18.2588	3.75936	0.0278706	0.530502	0.647083	0.116581	hyper	998	0.998
chr5	181113825	181114291	9	466	51.7778	24.9277	3.05012	0.0278788	0.386879	0.487755	0.100876	hyper	998	0.998
chr15	68258793	68258979	3	186	62	-16.836	-4.72258	0.0245166	0.713566	0.601165	-0.1124	hypo	999	0.999
chr18	12039671	12039853	3	182	60.6667	-12.7219	-3.86446	0.0268029	0.730742	0.620828	-0.109915	hypo	999	0.999
chr19	21082090	21082261	11	171	15.5455	-27.7627	-2.22967	0.0508245	0.438834	0.303395	-0.135439	hypo	999	0.999
chr3	88151369	88152062	7	693	99	-25.0903	-2.68364	0.0245322	0.65687	0.556767	-0.100103	hypo	999	0.999
chr3	196541911	196542520	6	609	101.5	-23.9192	-3.49132	0.0273867	0.487339	0.382064	-0.105275	hypo	999	0.999
chr7	57004018	57004047	7	29	4.14286	-15.2776	-2.16024	0.0333738	0.580671	0.476755	-0.103916	hypo	999	0.999
chr9	33523497	33523560	6	63	10.5	-25.7691	-2.70065	0.0286861	0.332475	0.217405	-0.11507	hypo	999	0.999
chr1	19800758	19801156	10	398	39.8	43.5894	5.31891	0.0267496	0.553642	0.666985	0.113343	hyper	999	0.999
chr1	156501990	156502208	9	218	24.2222	46.0634	5.54659	0.028423	0.567941	0.72333	0.155389	hyper	999	0.999
chr12	26126998	26127498	6	500	83.3333	32.0703	7.78233	0.024959	0.568372	0.719841	0.15147	hyper	999	0.999
chr12	30849528	30849767	7	239	34.1429	29.7601	4.29367	0.0269864	0.439222	0.579229	0.140007	hyper	999	0.999
chr13	24328722	24328945	4	223	55.75	14.8429	4.04254	0.0284328	0.460857	0.581669	0.120812	hyper	999	0.999
chr13	48000307	48000503	4	196	49	15.8052	4.97119	0.0271593	0.205669	0.325279	0.11961	hyper	999	0.999
chr18	60662179	60662214	3	35	11.6667	15.0278	5.12203	0.0266176	0.520938	0.623366	0.102428	hyper	999	0.999
chr2	182714657	182714855	9	198	22	39.3416	4.9751	0.0264906	0.5201	0.654646	0.134546	hyper	999	0.999
chr3	4467606	4467849	7	243	34.7143	24.5077	4.33529	0.0253067	0.39299	0.498318	0.105328	hyper	999	0.999
chr3	58432856	58433087	6	231	38.5	22.5957	4.29284	0.0246907	0.493778	0.598851	0.105073	hyper	999	0.999
chr3	153111661	153111823	7	162	23.1429	27.2881	3.98725	0.0261589	0.39994	0.513804	0.113865	hyper	999	0.999
chr3	182792318	182792658	7	340	48.5714	26.5761	4.52707	0.0260518	0.415231	0.521317	0.106086	hyper	999	0.999
chr6	26248988	26249244	9	256	28.4444	39.8187	5.78155	0.0258625	0.228308	0.345741	0.117433	hyper	999	0.999
chr6	69797450	69797896	8	446	55.75	36.8118	5.71677	0.0262637	0.618481	0.752848	0.134367	hyper	999	0.999
chr7	69596423	69596800	7	377	53.8571	24.5931	4.01547	0.0258511	0.566262	0.667056	0.100794	hyper	999	0.999
chr8	67344539	67344788	4	249	62.25	19.1103	5.7745	0.0259749	0.292605	0.410061	0.117456	hyper	999	0.999
chr1	32538631	32538878	3	247	82.3333	-13.8648	-2.90136	0.0248217	0.728817	0.622246	-0.106571	hypo	1000	1
chr1	94819419	94819726	4	307	76.75	-18.0973	-2.90402	0.0251303	0.29395	0.193495	-0.100456	hypo	1000	1
chr1	151125663	151126246	9	583	64.7778	-31.0991	-3.02909	0.0276142	0.512356	0.406629	-0.105727	hypo	1000	1
chr1	170073545	170073619	4	74	18.5	-14.8308	-3.47463	0.0253468	0.488973	0.385332	-0.103641	hypo	1000	1
chr1	197707966	197708000	4	34	8.5	-13.2096	-3.29775	0.0258558	0.596692	0.48335	-0.113342	hypo	1000	1
chr11	47715807	47715848	3	41	13.6667	-16.9817	-5.61423	0.0265143	0.516121	0.363081	-0.15304	hypo	1000	1
chr12	6134869	6134894	3	25	8.33333	-10.009	-3.33511	0.0268684	0.489057	0.386139	-0.102918	hypo	1000	1
chr12	46265844	46266226	5	382	76.4	-18.1573	-2.56425	0.0270067	0.661232	0.560573	-0.100659	hypo	1000	1
chr12	90953366	90953801	4	435	108.75	-12.9962	-2.25786	0.028294	0.491524	0.389526	-0.101998	hypo	1000	1
chr13	37575620	37576003	4	383	95.75	-8.83787	-2.17453	0.0307093	0.681108	0.554006	-0.127102	hypo	1000	1
chr16	904257	904316	3	59	19.6667	-9.14619	-2.9286	0.0300617	0.47743	0.371945	-0.105485	hypo	1000	1
chr16	58687364	58687517	3	153	51	-11.3454	-3.69115	0.0265748	0.572365	0.469903	-0.102462	hypo	1000	1
chr17	3051000	3051327	5	327	65.4	-20.003	-3.221	0.02694	0.672616	0.557092	-0.115524	hypo	1000	1
chr17	29147727	29147859	3	132	44	-11.792	-3.80366	0.0261471	0.473749	0.356494	-0.117255	hypo	1000	1
chr17	35063605	35063836	6	231	38.5	-25.1136	-4.10131	0.0262387	0.390095	0.28059	-0.109505	hypo	1000	1
chr17	76587226	76587423	3	197	65.6667	-12.6068	-2.60821	0.0258273	0.588303	0.482294	-0.106009	hypo	1000	1
chr19	3368833	3368850	3	17	5.66667	-6.47471	-2.1453	0.0346887	0.653725	0.532324	-0.121401	hypo	1000	1
chr19	12091818	12092011	8	193	24.125	-30.593	-2.76328	0.0288506	0.639329	0.536254	-0.103075	hypo	1000	1
chr19	39538411	39538640	3	229	76.3333	-11.7297	-3.73363	0.0277685	0.720455	0.620081	-0.100374	hypo	1000	1
chr19	44402357	44402573	5	216	43.2	-16.8074	-3.15523	0.0308897	0.598198	0.476065	-0.122133	hypo	1000	1
chr2	2612220	2612436	4	216	54	-18.4331	-4.06887	0.0268908	0.43853	0.318539	-0.119992	hypo	1000	1
chr2	7852361	7852715	5	354	70.8	-13.8683	-2.43766	0.0263989	0.472707	0.369833	-0.102875	hypo	1000	1
chr2	37345490	37345574	4	84	21	-19.609	-3.99676	0.0259935	0.365768	0.241778	-0.12399	hypo	1000	1
chr2	96536244	96536407	6	163	27.1667	-28.0846	-3.22749	0.0258999	0.567706	0.440115	-0.127591	hypo	1000	1
chr2	156402091	156402174	3	83	27.6667	-17.3107	-5.67369	0.0252912	0.585885	0.433908	-0.151977	hypo	1000	1
chr2	165957567	165957591	4	24	6	-15.1189	-3.72341	0.0285562	0.731214	0.626412	-0.104802	hypo	1000	1
chr2	186693592	186693676	4	84	21	-20.6333	-4.81465	0.0261251	0.670223	0.550711	-0.119512	hypo	1000	1
chr2	202249107	202249599	7	492	70.2857	-26.4464	-2.63056	0.0278597	0.457383	0.354169	-0.103214	hypo	1000	1
chr2	228183422	228183656	4	234	58.5	-9.74523	-2.14592	0.0297724	0.432492	0.331558	-0.100935	hypo	1000	1
chr2	234888706	234888753	6	47	7.83333	-24.7844	-4.03703	0.0285067	0.333773	0.233363	-0.10041	hypo	1000	1
chr21	36935049	36935603	6	554	92.3333	-21.7527	-2.25698	0.0271893	0.802971	0.702268	-0.100703	hypo	934	1
chr3	168245395	168245574	3	179	59.6667	-11.432	-3.74404	0.0261857	0.676254	0.565344	-0.110909	hypo	1000	1
chr3	176364790	176364832	3	42	14	-6.6533	-2.20761	0.0416148	0.792764	0.674588	-0.118176	hypo	1000	1
chr4	3890151	3890197	3	46	15.3333	-12.7951	-4.2474	0.0273274	0.788011	0.676558	-0.111454	hypo	1000	1
chr4	22723140	22723557	8	417	52.125	-17.0634	-2.07041	0.0298542	0.533949	0.420349	-0.1136	hypo	1000	1
chr4	37976633	37976862	3	229	76.3333	-13.5957	-2.39806	0.0261796	0.30658	0.194033	-0.112547	hypo	1000	1
chr4	98143890	98144398	6	508	84.6667	-19.8811	-2.15568	0.0311668	0.643913	0.53046	-0.113452	hypo	1000	1
chr4	125655443	125655474	3	31	10.3333	-6.9345	-2.30275	0.0289414	0.527446	0.42523	-0.102215	hypo	1000	1
chr4	141333484	141333935	9	451	50.1111	-29.2854	-2.38249	0.0326144	0.334929	0.231771	-0.103158	hypo	1000	1
chr4	173540159	173540998	7	839	119.857	-19.7301	-2.24643	0.0304291	0.598786	0.489809	-0.108978	hypo	1000	1
chr5	55822828	55823148	3	320	106.667	-8.55969	-2.54665	0.0311395	0.581893	0.476238	-0.105655	hypo	1000	1
chr5	73438513	73438759	3	246	82	-12.1142	-3.42918	0.0306224	0.64755	0.526167	-0.121383	hypo	1000	1
chr5	95646230	95646463	5	233	46.6	-25.144	-4.20974	0.0274461	0.749413	0.614701	-0.134711	hypo	1000	1
chr5	138240327	138241216	7	889	127	-20.3981	-2.50536	0.0367721	0.73182	0.624211	-0.107608	hypo	1000	1
chr5	149357015	149357290	5	275	55	-21.7383	-2.70091	0.0253405	0.726081	0.619798	-0.106283	hypo	1000	1
chr5	154649793	154649916	5	123	24.6	-18.9136	-3.64333	0.028373	0.519643	0.407537	-0.112106	hypo	1000	1
chr5	170104371	170104626	5	255	51	-11.5827	-2.08065	0.0298532	0.641873	0.53886	-0.103013	hypo	1000	1
chr5	177023564	177023591	3	27	9	-12.6527	-4.08709	0.0256466	0.694593	0.575254	-0.119339	hypo	1000	1
chr5	178895201	178895488	4	287	71.75	-14.7517	-3.19454	0.0271955	0.655664	0.542761	-0.112903	hypo	1000	1
chr6	7539721	7540022	4	301	75.25	-16.2533	-2.8367	0.0249508	0.769092	0.666164	-0.102929	hypo	1000	1
chr6	52352311	52352667	5	356	71.2	-19.9057	-3.8745	0.0255844	0.716528	0.60615	-0.110378	hypo	1000	1
chr7	19114861	19114913	3	52	17.3333	-9.74757	-3.18615	0.0302365	0.490885	0.389619	-0.101266	hypo	1000	1
chr7	34907436	34907478	3	42	14	-11.4284	-3.67731	0.0283678	0.347372	0.222786	-0.124586	hypo	1000	1
chr7	65764592	65764627	4	35	8.75	-17.2769	-4.31202	0.0265978	0.620382	0.498584	-0.121798	hypo	1000	1
chr7	65764969	65765050	4	81	20.25	-15.8145	-3.86685	0.0265978	0.663746	0.55186	-0.111885	hypo	1000	1
chr7	70597247	70597504	6	257	42.8333	-23.8174	-3.69074	0.0272662	0.572316	0.464988	-0.107328	hypo	1000	1
chr7	75157912	75157961	4	49	12.25	-13.5598	-3.15843	0.0362248	0.495129	0.336129	-0.158999	hypo	1000	1
chr7	112938641	112938880	3	239	79.6667	-14.4113	-2.40429	0.026304	0.343152	0.213461	-0.129691	hypo	1000	1
chr7	149872626	149872735	3	109	36.3333	-13.594	-3.54072	0.0255391	0.479134	0.360765	-0.118369	hypo	1000	1
chr8	43202920	43202985	3	65	21.6667	-12.6907	-4.1892	0.0254135	0.636659	0.533611	-0.103048	hypo	1000	1
chr8	53946713	53946886	3	173	57.6667	-10.8565	-3.50773	0.0284934	0.424959	0.312968	-0.11199	hypo	1000	1
chr8	91951391	91951440	3	49	16.3333	-7.20565	-2.38373	0.0312372	0.699862	0.581921	-0.117941	hypo	1000	1
chr9	12773598	12774128	4	530	132.5	-13.672	-2.15658	0.0261779	0.358972	0.25343	-0.105542	hypo	1000	1
chr9	39604367	39604381	3	14	4.66667	-8.60669	-2.85596	0.0312381	0.430631	0.304452	-0.126179	hypo	1000	1
chr9	66269218	66269253	3	35	11.6667	-10.634	-3.41152	0.0322646	0.439739	0.329387	-0.110352	hypo	1000	1
chr9	121606899	121607108	4	209	52.25	-13.0332	-2.79648	0.0288392	0.752092	0.649164	-0.102928	hypo	1000	1
chr1	6363681	6364051	6	370	61.6667	23.6532	4.90986	0.0264209	0.644448	0.744514	0.100066	hyper	1000	1
chr1	6381580	6381708	4	128	32	16.7481	4.37155	0.0319793	0.595151	0.723455	0.128304	hyper	1000	1
chr1	16548314	16548339	3	25	8.33333	12.1875	4.07705	0.0289272	0.421096	0.534564	0.113468	hyper	1000	1
chr1	18515980	18516272	3	292	97.3333	8.28656	2.76894	0.0247147	0.421876	0.525851	0.103975	hyper	1000	1
chr1	31238092	31238411	4	319	79.75	16.5372	4.42667	0.0248541	0.534416	0.64442	0.110003	hyper	1000	1
chr1	31944013	31944242	5	229	45.8	17.8687	4.64751	0.0260728	0.474381	0.574671	0.10029	hyper	1000	1
chr1	37858362	37858749	4	387	96.75	14.4555	4.37972	0.0253858	0.482324	0.584128	0.101804	hyper	1000	1
chr1	38013817	38014011	3	194	64.6667	13.6345	5.00709	0.0242031	0.648502	0.756604	0.108102	hyper	1000	1
chr1	39135911	39136175	4	264	66	15.2437	3.82751	0.0252648	0.704755	0.810713	0.105958	hyper	1000	1
chr1	40097885	40097903	3	18	6	11.0488	3.76404	0.0262612	0.203081	0.316527	0.113447	hyper	1000	1
chr1	74731583	74731873	9	290	32.2222	32.6302	3.82137	0.0273739	0.469579	0.58149	0.111911	hyper	1000	1
chr1	85258429	85258535	4	106	26.5	17.4054	4.56141	0.0258425	0.389061	0.5117	0.122639	hyper	1000	1
chr1	92481855	92482081	11	226	20.5455	24.8208	2.39396	0.0348802	0.297347	0.397519	0.100172	hyper	1000	1
chr1	92962561	92962612	4	51	12.75	18.1514	4.81447	0.0250495	0.257065	0.365453	0.108388	hyper	1000	1
chr1	109101611	109101701	7	90	12.8571	25.5908	3.69311	0.0262628	0.280108	0.38958	0.109472	hyper	1000	1
chr1	113809876	113810267	3	391	130.333	9.04407	3.32419	0.0267025	0.490881	0.591583	0.100702	hyper	1000	1
chr1	116569693	116569823	7	130	18.5714	29.4187	5.07256	0.0253399	0.45773	0.569364	0.111635	hyper	1000	1
chr1	143643797	143643963	5	166	33.2	20.6891	6.59102	0.0285385	0.187622	0.308753	0.121131	hyper	1000	1
chr1	143662423	143662473	5	50	10	16.3429	3.45001	0.0264635	0.157035	0.269709	0.112674	hyper	1000	1
chr1	149392976	149392995	3	19	6.33333	7.82393	2.64561	0.0316254	0.34018	0.471205	0.131025	hyper	1000	1
chr1	155192737	155192836	3	99	33	10.5694	3.661	0.031649	0.340078	0.463765	0.123687	hyper	1000	1
chr1	156592458	156592797	5	339	67.8	22.6449	8.11318	0.0242547	0.666123	0.791817	0.125694	hyper	1000	1
chr1	165772896	165773002	3	106	35.3333	12.2541	4.18931	0.0264323	0.583727	0.707148	0.123421	hyper	1000	1
chr1	165773396	165773880	9	484	53.7778	33.4218	4.09066	0.0264323	0.602568	0.716407	0.113839	hyper	1000	1
chr1	174238271	174238320	4	49	12.25	17.2503	4.45287	0.028808	0.487127	0.63501	0.147882	hyper	1000	1
chr1	180631348	180631466	3	118	39.3333	12.648	4.48605	0.0250994	0.470628	0.593424	0.122796	hyper	1000	1
chr1	180633977	180634290	3	313	104.333	12.6595	5.82912	0.0247155	0.631467	0.755626	0.124158	hyper	1000	1
chr1	220529709	220529955	4	246	61.5	13.3884	4.1809	0.0253986	0.46329	0.577076	0.113786	hyper	1000	1
chr1	224473817	224474313	4	496	124	15.4003	4.13999	0.0259227	0.647337	0.766307	0.11897	hyper	1000	1
chr1	242522448	242523067	9	619	68.7778	32.6847	4.41471	0.0283148	0.370945	0.49334	0.122394	hyper	1000	1
chr10	8082339	8082540	3	201	67	8.62308	3.68127	0.0286186	0.754109	0.862578	0.108469	hyper	1000	1
chr10	8082943	8083414	7	471	67.2857	25.998	4.53318	0.0285718	0.633023	0.764992	0.131969	hyper	1000	1
chr10	70503896	70504037	5	141	28.2	17.9616	3.68271	0.0266375	0.537589	0.642077	0.104488	hyper	1000	1
chr10	71375770	71376162	4	392	98	15.388	5.34922	0.0252089	0.632547	0.740102	0.107555	hyper	1000	1
chr10	96515214	96515511	3	297	99	10.1777	3.98434	0.0256702	0.434941	0.538532	0.103591	hyper	1000	1
chr10	104120114	104120176	3	62	20.6667	9.80309	3.40953	0.0253781	0.630579	0.73275	0.102171	hyper	1000	1
chr10	107916011	107916032	3	21	7	12.3886	4.20168	0.0266815	0.3994	0.525612	0.126212	hyper	1000	1
chr10	123007302	123007553	4	251	62.75	15.9481	4.60028	0.0257167	0.47752	0.58506	0.10754	hyper	1000	1
chr11	3378022	3378048	3	26	8.66667	12.0793	4.09289	0.026672	0.599586	0.719742	0.120157	hyper	1000	1
chr11	49852993	49853170	3	177	59	12.5544	4.21249	0.0262268	0.411749	0.51861	0.106861	hyper	1000	1
chr11	82402725	82403101	5	376	75.2	11.9925	2.63738	0.0409662	0.49236	0.63683	0.14447	hyper	1000	1
chr11	94770728	94770833	3	105	35	9.57359	3.31899	0.025934	0.577462	0.682986	0.105524	hyper	1000	1
chr11	121024905	121025284	6	379	63.1667	18.4413	3.47788	0.0290709	0.460169	0.56135	0.101181	hyper	1000	1
chr12	6853185	6853468	4	283	70.75	14.9141	4.16814	0.0258889	0.478466	0.57849	0.100024	hyper	1000	1
chr12	19131856	19132034	4	178	44.5	15.2441	4.11845	0.025277	0.362157	0.468306	0.106149	hyper	1000	1
chr12	25960327	25960418	4	91	22.75	14.3885	3.79139	0.0261522	0.375783	0.480124	0.104341	hyper	1000	1
chr12	56224842	56225068	5	226	45.2	17.5404	4.30327	0.0248327	0.380729	0.481348	0.100619	hyper	1000	1
chr12	62468248	62468264	3	16	5.33333	11.5287	3.8765	0.0249513	0.327626	0.428269	0.100644	hyper	1000	1
chr12	89706721	89707192	6	471	78.5	23.4037	4.46449	0.0256477	0.562636	0.676596	0.11396	hyper	1000	1
chr12	98458784	98458833	3	49	16.3333	9.81137	3.5616	0.0294503	0.799986	0.901798	0.101813	hyper	1000	1
chr12	102119274	102119401	3	127	42.3333	13.3567	4.80021	0.0257736	0.355107	0.474051	0.118944	hyper	1000	1
chr12	103964707	103964987	3	280	93.3333	10.5792	4.14258	0.025846	0.418622	0.5265	0.107879	hyper	1000	1
chr12	110430859	110430907	3	48	16	10.2667	3.45504	0.0252225	0.564993	0.672363	0.10737	hyper	1000	1
chr12	112164957	112165046	3	89	29.6667	12.9531	4.47639	0.0251134	0.474257	0.592652	0.118394	hyper	1000	1
chr13	28098869	28099024	3	155	51.6667	11.0211	3.73326	0.0277522	0.362371	0.476735	0.114363	hyper	1000	1
chr13	30446407	30446533	3	126	42	12.1397	4.42835	0.0285918	0.389196	0.514119	0.124923	hyper	1000	1
chr14	53271198	53271211	3	13	4.33333	8.75345	2.92119	0.02583	0.565091	0.686585	0.121495	hyper	1000	1
chr14	55272807	55273005	3	198	66	9.12907	3.54307	0.0277226	0.54994	0.654503	0.104563	hyper	1000	1
chr14	60490529	60490579	3	50	16.6667	8.42688	2.81929	0.0265955	0.26857	0.374088	0.105518	hyper	1000	1
chr14	68400247	68400556	3	309	103	11.6811	3.9634	0.0252339	0.583577	0.689538	0.105961	hyper	1000	1
chr14	69056506	69056710	3	204	68	15.4774	5.3042	0.0256897	0.402092	0.54172	0.139628	hyper	1000	1
chr14	70603567	70603652	4	85	21.25	11.4971	2.95677	0.0278483	0.606028	0.706832	0.100804	hyper	1000	1
chr14	80940261	80940594	4	333	83.25	16.4202	4.35735	0.0268551	0.57872	0.68363	0.10491	hyper	1000	1
chr14	101965875	101966017	3	142	47.3333	11.5306	4.59098	0.0260359	0.239583	0.341493	0.10191	hyper	1000	1
chr15	43225000	43225066	3	66	22	10.3146	3.81325	0.0265848	0.351457	0.456923	0.105466	hyper	1000	1
chr15	100558021	100558058	4	37	9.25	9.99801	2.51409	0.0538854	0.559718	0.677743	0.118025	hyper	1000	1
chr15	101744413	101744446	3	33	11	10.2912	3.48592	0.0293304	0.784712	0.895601	0.110889	hyper	1000	1
chr15	101745062	101745107	3	45	15	9.94615	3.54501	0.0294189	0.466687	0.576403	0.109716	hyper	1000	1
chr16	22009568	22009916	5	348	69.6	17.3251	3.59861	0.0262848	0.512585	0.61538	0.102795	hyper	1000	1
chr16	83898566	83898591	3	25	8.33333	11.4382	4.25633	0.0259306	0.160699	0.264925	0.104226	hyper	1000	1
chr17	18413391	18413440	3	49	16.3333	10.2737	3.57409	0.0324495	0.21429	0.340325	0.126035	hyper	1000	1
chr17	19683478	19683728	3	250	83.3333	9.40526	3.29163	0.0274374	0.578268	0.681693	0.103424	hyper	1000	1
chr17	22405279	22405313	4	34	8.5	10.5351	2.67592	0.0331274	0.31893	0.459298	0.140369	hyper	1000	1
chr17	30106559	30106896	3	337	112.333	9.28042	3.51859	0.0288978	0.718422	0.824997	0.106574	hyper	1000	1
chr18	267167	267219	3	52	17.3333	11.9452	4.03246	0.0258982	0.417621	0.526824	0.109203	hyper	1000	1
chr18	46916452	46916491	3	39	13	9.85737	3.32627	0.0292063	0.319661	0.422336	0.102675	hyper	1000	1
chr19	2610119	2610857	9	738	82	30.0484	4.1104	0.0291832	0.629105	0.732505	0.1034	hyper	1000	1
chr19	7516980	7517158	3	178	59.3333	10.4224	4.11701	0.0275792	0.698017	0.799684	0.101667	hyper	1000	1
chr19	8002919	8003258	7	339	48.4286	27.4687	4.38327	0.0271381	0.319143	0.43546	0.116317	hyper	1000	1
chr19	12934225	12934450	3	225	75	10.2516	3.9225	0.0265459	0.566064	0.66751	0.101446	hyper	1000	1
chr19	18597590	18597881	7	291	41.5714	20.3853	3.21507	0.0280849	0.297383	0.403942	0.106559	hyper	1000	1
chr19	35749384	35749737	7	353	50.4286	25.5887	4.26055	0.027604	0.435474	0.54253	0.107056	hyper	1000	1
chr19	42221213	42221292	3	79	26.3333	11.1774	3.86789	0.025831	0.480008	0.588553	0.108545	hyper	1000	1
chr19	47611001	47611320	5	319	63.8	18.1118	4.17538	0.0265512	0.530019	0.631291	0.101272	hyper	1000	1
chr19	50377102	50377396	6	294	49	22.1912	4.32298	0.0258668	0.448646	0.554231	0.105585	hyper	1000	1
chr19	58349111	58349296	3	185	61.6667	7.25404	2.74897	0.0307232	0.635708	0.74715	0.111442	hyper	1000	1
chr2	6205102	6205165	3	63	21	8.53169	2.85425	0.0254599	0.638179	0.740243	0.102064	hyper	1000	1
chr2	15944056	15944351	5	295	59	23.6708	4.92382	0.0249295	0.309896	0.432296	0.1224	hyper	1000	1
chr2	17752427	17752587	3	160	53.3333	12.286	4.77318	0.0252498	0.544314	0.650214	0.1059	hyper	1000	1
chr2	25876964	25877229	5	265	53	22.8555	5.41418	0.0256291	0.241509	0.368684	0.127175	hyper	1000	1
chr2	48108250	48108420	3	170	56.6667	12.9478	4.35948	0.0256672	0.458739	0.575325	0.116586	hyper	1000	1
chr2	54329815	54330067	5	252	50.4	24.0146	5.67781	0.0248315	0.31436	0.423126	0.108766	hyper	1000	1
chr2	87337937	87337970	3	33	11	6.65278	2.22348	0.0314903	0.556507	0.661018	0.104511	hyper	1000	1
chr2	112429370	112429395	3	25	8.33333	12.1621	4.05961	0.0293971	0.523269	0.67492	0.151651	hyper	1000	1
chr2	132351957	132352125	3	168	56	10.1941	3.5351	0.0291131	0.214564	0.329118	0.114554	hyper	1000	1
chr2	143545763	143546254	6	491	81.8333	14.3505	2.49772	0.0284602	0.503257	0.604449	0.101192	hyper	1000	1
chr2	148878473	148878713	3	240	80	10.0639	3.38374	0.0269133	0.408609	0.512414	0.103806	hyper	1000	1
chr2	150484236	150484595	3	359	119.667	9.05415	3.41913	0.0292625	0.382866	0.48675	0.103883	hyper	1000	1
chr2	172736901	172737058	4	157	39.25	14.6358	4.0156	0.0258824	0.516794	0.62434	0.107546	hyper	1000	1
chr2	196169689	196170012	5	323	64.6	24.0373	5.43311	0.0274203	0.483553	0.615614	0.132061	hyper	1000	1
chr2	233870245	233870409	3	164	54.6667	13.4333	4.93531	0.0265425	0.3854	0.509475	0.124074	hyper	1000	1
chr2	236772640	236772713	4	73	18.25	8.17715	2.04719	0.0264796	0.62128	0.726924	0.105644	hyper	1000	1
chr20	3787299	3787367	3	68	22.6667	10.5003	4.19416	0.0262451	0.445082	0.549207	0.104125	hyper	1000	1
chr20	31429151	31429480	3	329	109.667	11.9353	4.24171	0.0272038	0.394091	0.517531	0.12344	hyper	1000	1
chr20	46014855	46015169	3	314	104.667	9.47762	3.56972	0.0271031	0.347594	0.457297	0.109703	hyper	1000	1
chr22	42554491	42554591	3	100	33.3333	11.1824	4.72391	0.0279748	0.428963	0.536916	0.107953	hyper	996	1
chr3	15429138	15429272	5	134	26.8	19.6761	4.40476	0.0251363	0.644705	0.756284	0.111578	hyper	1000	1
chr3	40908883	40909151	4	268	67	11.6228	3.14236	0.0297604	0.484413	0.595865	0.111452	hyper	1000	1
chr3	49030033	49030267	4	234	58.5	15.3406	5.15789	0.0246505	0.684913	0.784953	0.10004	hyper	1000	1
chr3	75659704	75659867	5	163	32.6	15.8389	3.32689	0.026669	0.229669	0.331428	0.10176	hyper	1000	1
chr3	107432648	107432909	4	261	65.25	18.1259	4.90952	0.0250778	0.466995	0.574376	0.107382	hyper	1000	1
chr3	127628435	127628694	4	259	64.75	14.4621	4.13374	0.0256404	0.394073	0.496315	0.102242	hyper	1000	1
chr3	135965073	135965266	3	193	64.3333	11.7184	4.82138	0.0254115	0.421395	0.525483	0.104087	hyper	1000	1
chr3	151083717	151083853	3	136	45.3333	10.3714	3.52692	0.0255147	0.616345	0.72048	0.104136	hyper	1000	1
chr3	155805406	155805479	3	73	24.3333	12.0098	4.54004	0.0243095	0.224223	0.325969	0.101746	hyper	1000	1
chr3	172038905	172038990	4	85	21.25	19.1391	4.8811	0.0249066	0.381135	0.498807	0.117673	hyper	1000	1
chr3	187667288	187667525	4	237	59.25	16.1397	4.11341	0.0253961	0.236826	0.358997	0.122171	hyper	1000	1
chr3	195269743	195269973	3	230	76.6667	10.9559	4.25299	0.0249484	0.599242	0.702281	0.103039	hyper	1000	1
chr4	1761656	1761830	5	174	34.8	10.5889	2.18586	0.02854	0.515569	0.616876	0.101307	hyper	1000	1
chr4	6755422	6755673	5	251	50.2	15.63	3.17692	0.0260216	0.636161	0.737371	0.10121	hyper	1000	1
chr4	26856851	26856920	6	69	11.5	29.7919	5.49289	0.0276643	0.280634	0.424867	0.144233	hyper	1000	1
chr4	56801327	56801554	4	227	56.75	12.002	3.24855	0.0264432	0.718216	0.821298	0.103081	hyper	1000	1
chr4	87391887	87392017	5	130	26	17.8443	4.17832	0.0281133	0.380701	0.481353	0.100653	hyper	1000	1
chr4	102867671	102868014	4	343	85.75	17.4363	4.71349	0.0265446	0.404538	0.527613	0.123075	hyper	1000	1
chr4	103436198	103436412	7	214	30.5714	19.9591	2.87032	0.0279346	0.624599	0.72535	0.10075	hyper	1000	1
chr4	112147886	112148200	6	314	52.3333	25.4336	4.49538	0.0266877	0.631585	0.746356	0.114771	hyper	1000	1
chr4	127968077	127968135	4	58	14.5	19.923	5.05323	0.0278856	0.565331	0.719777	0.154446	hyper	1000	1
chr4	143515056	143515192	4	136	34	14.4718	5.41632	0.0263945	0.21097	0.31551	0.10454	hyper	1000	1
chr4	154626265	154626388	5	123	24.6	23.758	5.95831	0.0269801	0.328858	0.464685	0.135828	hyper	1000	1
chr4	164381941	164382058	3	117	39	13.0048	4.38003	0.0271589	0.311142	0.422771	0.111629	hyper	1000	1
chr4	170025199	170025452	5	253	50.6	16.2312	3.97415	0.0268395	0.452264	0.559886	0.107622	hyper	1000	1
chr5	27745466	27745724	4	258	64.5	13.9249	4.00544	0.0280421	0.543291	0.650967	0.107677	hyper	1000	1
chr5	36608490	36608668	5	178	35.6	22.2996	4.62595	0.0268223	0.480109	0.595656	0.115547	hyper	1000	1
chr5	40800050	40800398	5	348	69.6	19.7428	4.67441	0.0266942	0.657404	0.773236	0.115832	hyper	1000	1
chr5	74638788	74639382	5	594	118.8	16.3146	3.85517	0.0261323	0.219339	0.321228	0.10189	hyper	1000	1
chr5	126775572	126775796	3	224	74.6667	13.1743	4.8317	0.0254737	0.379238	0.502542	0.123304	hyper	1000	1
chr5	132736677	132736772	4	95	23.75	15.891	4.48113	0.0259224	0.339802	0.448785	0.108983	hyper	1000	1
chr5	137888467	137888743	7	276	39.4286	23.4165	3.86482	0.0270525	0.405222	0.513543	0.108322	hyper	1000	1
chr5	138134223	138134534	4	311	77.75	10.9872	3.25347	0.0278336	0.256216	0.35742	0.101205	hyper	1000	1
chr5	139636480	139636965	3	485	161.667	12.3498	5.13064	0.025854	0.62289	0.739522	0.116632	hyper	1000	1
chr5	142712361	142712525	3	164	54.6667	11.4264	4.22003	0.0266249	0.372018	0.486044	0.114026	hyper	1000	1
chr5	151773733	151774025	3	292	97.3333	11.6582	4.64733	0.0265653	0.297064	0.402334	0.10527	hyper	1000	1
chr5	176198882	176199007	8	125	15.625	20.7983	2.94767	0.0350242	0.391912	0.505524	0.113613	hyper	1000	1
chr6	3022434	3023015	6	581	96.8333	17.552	3.36384	0.0353003	0.624055	0.730059	0.106005	hyper	1000	1
chr6	8064886	8065082	3	196	65.3333	13.4005	5.36797	0.0251324	0.483047	0.595759	0.112713	hyper	1000	1
chr6	10719974	10720246	10	272	27.2	21.0691	2.16954	0.0397828	0.467496	0.582735	0.115239	hyper	1000	1
chr6	10723745	10724095	6	350	58.3333	19.9629	3.92268	0.0250112	0.356304	0.45969	0.103386	hyper	1000	1
chr6	26105771	26105958	3	187	62.3333	9.5684	3.82128	0.025837	0.620334	0.724263	0.10393	hyper	1000	1
chr6	34793408	34793655	4	247	61.75	16.2584	4.43309	0.0249155	0.541515	0.656705	0.11519	hyper	1000	1
chr6	44128567	44128806	6	239	39.8333	26.1059	5.0268	0.025511	0.481223	0.589476	0.108253	hyper	1000	1
chr6	105716284	105716291	3	7	2.33333	8.28562	2.76236	0.0267016	0.433383	0.540737	0.107354	hyper	1000	1
chr6	105716776	105717458	8	682	85.25	21.3141	2.77615	0.0267016	0.402066	0.506558	0.104492	hyper	1000	1
chr6	107458345	107458515	3	170	56.6667	10.0099	3.83037	0.0254058	0.286563	0.387831	0.101268	hyper	1000	1
chr6	121335673	121335958	4	285	71.25	19.4236	5.78199	0.0253947	0.635249	0.781174	0.145925	hyper	1000	1
chr6	134269526	134269743	3	217	72.3333	9.27445	3.11743	0.0288553	0.73826	0.846209	0.107948	hyper	1000	1
chr6	170272691	170272772	3	81	27	8.54587	3.08159	0.03062	0.535091	0.678756	0.143665	hyper	1000	1
chr7	13987931	13988150	3	219	73	12.5663	4.32244	0.026532	0.468902	0.600035	0.131134	hyper	1000	1
chr7	70842668	70842889	3	221	73.6667	7.86206	2.66463	0.0270661	0.289541	0.393433	0.103892	hyper	1000	1
chr7	100625741	100625994	5	253	50.6	21.3207	4.54032	0.0259068	0.376385	0.48856	0.112175	hyper	1000	1
chr7	117478745	117479142	6	397	66.1667	23.0632	6.19169	0.0260329	0.262234	0.372164	0.109929	hyper	1000	1
chr7	128476320	128476359	3	39	13	11.1982	4.00114	0.0267605	0.434014	0.545926	0.111912	hyper	1000	1
chr8	58555341	58555599	3	258	86	13.2742	5.81505	0.0264127	0.426684	0.537946	0.111261	hyper	1000	1
chr8	71406381	71406680	4	299	74.75	9.63611	2.49308	0.0268405	0.46074	0.561069	0.10033	hyper	1000	1
chr8	91814900	91815109	3	209	69.6667	9.25311	3.23589	0.0287283	0.325822	0.451447	0.125625	hyper	1000	1
chr9	14693890	14694177	5	287	57.4	21.5513	4.76121	0.0263036	0.60655	0.716752	0.110202	hyper	1000	1
chr9	16868697	16868949	5	252	50.4	19.4316	3.92497	0.0284422	0.479235	0.604593	0.125358	hyper	1000	1
chr9	76044422	76044606	3	184	61.3333	12.933	4.37284	0.0256722	0.579664	0.704744	0.12508	hyper	1000	1

### Sheet: ASD_DMR_genes
ASD DMRs associated Gene list
A1BG
ABCA2
ACADSB
ACKR3
ACOT6
ACOT7
ACTN1
ACTR3C
ADORA2B
ADRA2C
ADSL
AGBL2
AKAP11
ALDH3A2
ALG10B
AMBP
AMOTL1
ANAPC7
ANKRD62
ANO8
ANXA5
AP1AR
APOA1BP
ARF4
ARFGEF1
ARHGAP15
ARHGAP17
ARHGAP26
ARID5A
ARL4C
ARPC3
ARRDC4
ASB7
ASXL2
ATG14
ATOX1
ATP11B
ATP2B1
ATP6V0E2
AUTS2
BANP
BARX1
BBX
BCL10
BEST2
BHLHE41
BIRC6
BLID
BLOC1S4
BLOC1S5
BMP4
BMP8A
BMPR2
BNC2
BTNL9
C10orf105
C14orf39
C19orf77
C1QTNF9
C1orf61
C3orf20
C3orf33
C3orf38
C4orf32
C6orf70
C7orf60
CALCRL
CALR
CAPRIN2
CBWD7
CCDC88C
CCR7
CD180
CD58
CD9
CDC23
CDCA3
CDH20
CDH9
CDKN1A
CDS2
CENPE
CEP128
CEP44
CERS3
CFTR
CHAC2
CHCHD2
CHGB
CISD2
CLEC18A
CLIC3
CLN6
CMPK2
CNIH3
CNN1
COL24A1
COPS8
COX16
CRB1
CRLF1
CSMD3
CSNK1A1L
CTNNB1
CTSB
CXXC5
CYP2E1
CYTH2
DAB2IP
DBNL
DCAF16
DCAF5
DDHD1
DDX4
DEDD2
DEFB121
DEFB123
DEFB125
DEFB126
DEFB136
DENND1B
DLGAP5
DLL1
DNAJC10
DOCK4
DPY19L1
DSP
DYNC1H1
DYNLRB1
DYNLRB2
EAF1
EDN2
EFCAB5
EFCC1
EFNA5
EHD2
EID2
EIF5
EIF6
ELAVL1
EMC10
EMC9
EN1
ENC1
ENSG00000188474
ENSG00000237452
ENSG00000267173
EPB42
EPHA3
EPYC
ESRRB
ETV1
EVX1
EXOC3L4
EYA1
FAM132A
FAM161A
FAM171B
FAM20C
FAM49A
FAM69A
FARSA
FAT4
FBP2
FBXO11
FBXO15
FBXO45
FEM1B
FGF1
FGFR3
FGG
FLT3
FNDC3B
FOLH1
FOXD1
FOXI1
FOXN2
FOXO6
FREM1
FRG1
FRG2C
FRMD6
G3BP1
GABPB2
GADD45B
GALNT5
GATA3
GEN1
GFI1
GFRA3
GGTLC3
GLT6D1
GLTSCR1
GNG13
GNG7
GOLGA6A
GOLIM4
GP9
GPATCH2L
GPATCH4
GPBP1L1
GPCPD1
GPD2
GPR125
GPR153
GPR39
GPR52
GPR68
GSTA2
GTDC1
GTF2A2
GTF2IRD2B
HAND1
HAND2
HDAC9
HECTD4
HERC2
HGSNAT
HIATL1
HIST1H2BH
HIST1H3F
HIST1H4C
HIST1H4G
HJURP
HLCS
HMCN1
HMGB1
HOOK2
HOPX
HOXA13
HRC
HSD17B11
ICA1L
ID2
IGFLR1
IKZF5
IL15
IL21R
IL31RA
IL4R
IMMP2L
IMPA2
IMPDH2
INPP5A
INSIG2
IRS2
ITCH
KATNAL1
KCNH6
KHDRBS1
KIAA0232
KIAA0368
KIAA1324
KIF3A
KIF5C
KIF7
KIFAP3
KLF3
KLF6
KLHDC7A
KLHDC8B
KMT2A
LARP1
LATS2
LBX1
LCP2
LGALS9C
LIG3
LIPI
LMBRD1
LMF1
LMNB1
LMTK3
LRAT
LSG1
LY6E
LY6H
LYPD6B
MACF1
MAF
MAL
MAP4K4
2018-03-01
MARK1
MC4R
MCM3
MECOM
MED12L
MED24
MED28
MED6
MEF2D
METTL2B
METTL6
MFAP3L
MFSD8
MISP
MLYCD
MMADHC
MMP9
MON2
MOSPD3
MPDZ
MRGPRG
MRPL14
MRPL34
MSC
MTF1
MUC1
MYBPC2
MYCN
MYH7B
MYO18A
MYT1L
MZT2A
N6AMT2
NAALADL2
NABP2
NACC2
NASP
NBPF1
NBPF16
NCBP2
NECAP2
NETO1
NEURL
NFIC
NFXL1
NKAIN1
NKX6-2
NLGN1
NME5
NODAL
NOL6
NOP58
NPSR1
NQO2
NR1H2
NR2F2
NR4A2
NSMAF
NSRP1
NT5DC3
NUP37
OR1D5
OR2V1
OR4C13
OR4F6
OTOP1
OXCT2
P2RY1
PAEP
PALD1
PAQR8
PARP4
PARPBP
PAX7
PAX8
PCDH18
PCDH9
PCF11
PCNA
PCSK5
PCYOX1L
PDE9A
PDGFA
PDHB
PDIA4
PDPR
PDSS2
PHF2
PIAS2
PIK3R1
PITRM1
PKD2L2
PLD5
PLEKHA5
PLEKHG3
PLGLB1
PLGLB2
PMAIP1
PML
PNMA1
PODXL2
POLD1
POSTN
POTED
POU3F1
PPFIA3
PPIAL4C
PPIE
PPM1H
PPP1R36
PPP2R3A
PPT1
PRCP
PRDM1
PREP
PRF1
PRG4
PRKAA1
PRRT3
PRSS3
PSD4
PSENEN
PTBP1
PTP4A2
PTTG2
PXMP4
QPCT
QRFPR
RAB44
RABGAP1L
RAD51B
RAP1GAP2
RAP1GDS1
RAP2B
RAPGEF4
RARRES1
RASSF8
RBL1
RBM5
RBM6
RFESD
RFFL
RFK
RFX8
RGPD8
RGS20
RHBDL3
RIPK1
RND3
RNF144A
RNF41
RNFT1
RSBN1
RTP4
RUNX1T1
SAMHD1
SAP18
SCIN
SCYL3
SDCBP
SEMA6C
SENP5
SERHL2
SETBP1
SFR1
SFT2D3
SGK1
SH3BP4
SH3PXD2A
SHMT1
SIGLEC15
SIM2
SIMC1
SIX5
SLC12A5
SLC14A1
SLC1A3
SLC26A7
SLC29A3
SLC2A12
SLC37A1
SLC38A1
SLC38A7
SLC44A3
SLC47A2
SLC6A6
SLC7A11
SLC8A3
SMARCA5
SMARCE1
SMC6
SMCO1
SNAPC3
SORCS1
SORL1
SOX11
SPATA31A5
SPEF1
SPHKAP
SPINK2
SPTBN1
SST
ST6GALNAC2
ST8SIA5
STIM2
STK17B
STX6
SUCLA2
SUMF1
SUMO1
SYCE1
SYDE2
TACC3
TACR3
TARSL2
TBC1D26
TBC1D32
TBCEL
TBL1XR1
TBR1
TCEA1
TDG
TFR2
TGM5
THBD
THOC1
THOC3
TIAF1
TIMM44
TIPIN
TKTL2
TLL2
TLX1
TMC2
TMCO1
TMCO4
TMEM14A
TMEM14C
TMEM167B
TMEM174
TMEM59L
TMEM63B
TMPO
TNFAIP2
TNRC6B
TRAFD1
TRAPPC12
TRIM73
TRPC4AP
TRPM8
TSPAN11
TSPYL6
TTC21B
TTLL11
TWIST1
TYRP1
TYW3
UBAC1
UBE2D2
UBE2D3
UBE2J2
UBE2M
UHRF1BP1
UQCC
UQCRC2
URAD
USP4
USP41
USP5
UTP11L
VIPR2
VKORC1L1
VWA3A
VWDE
VWF
WBSCR17
WDR26
WDR60
WNT8A
WRNIP1
XPO1
XPR1
XXYLT1
YIPF4
ZBTB8A
ZC3H12C
ZC3H6
ZDHHC21
ZFP2
ZFP36L1
ZNF154
ZNF16
ZNF195
ZNF236
ZNF285
ZNF330
ZNF343
ZNF346
ZNF358
ZNF461
ZNF469
ZNF479
ZNF516
ZNF526
ZNF563
ZNF567
ZNF618
ZNF621
ZNF714
ZNF786
ZNF788
ZNF92
ZSWIM2
