## Supplementary Table 3 for "Placental DNA methylation levels at *CYP2E1* and *IRS2* are associated with child outcome in a prospective autism study"

### Sheet: Sheet1
ASD DMRs associated Gene list	Distance to the TSS
A1BG	-935
ABCA2	8183
ACADSB	3076
ACKR3	203688
ACOT6	18079
ACOT7	3489
ACTN1	-77369
ACTR3C	449283
ADORA2B	-162058
ADRA2C	123776
ADSL	-141979
AGBL2	225
AKAP11	622
ALDH3A2	34852
ALG10B	-160017
AMBP	178498
AMOTL1	255
ANAPC7	-27105
ANKRD62	-65584
ANO8	25545
ANXA5	2634
AP1AR	-83694
APOA1BP	1956
ARF4	310
ARFGEF1	22
ARHGAP15	416695
ARHGAP17	-114
ARHGAP26	-56722
ARID5A	580
ARL4C	-391648
ARPC3	19572
ARRDC4	-975923
ASB7	-43545
ASXL2	-14
ATG14	138952
ATOX1	994
ATP11B	170
ATP2B1	156
ATP6V0E2	1418
AUTS2	-1050
BANP	122226
BARX1	126941
BBX	-91832
BCL10	17557
BEST2	15676
BHLHE41	1052
BIRC6	-5132
BLID	599776
BLOC1S4	39433
BLOC1S5	-620
BMP4	685606
BMP8A	-354311
BMPR2	397156
BNC2	242
BTNL9	79145
C10orf105	346231
C14orf39	-4458
C19orf77	109976
C1QTNF9	21243
C1orf61	-68872
C3orf20	-26292
C3orf33	240
C3orf38	1973
C4orf32	2646
C6orf70	429248
C7orf60	35
CALCRL	485606
CALR	-4601
CAPRIN2	-95134
CBWD7	-937961
CCDC88C	1466
CCR7	-53867
CD180	-989205
CD58	272
CD9	-64833
CDC23	-28415
CDCA3	302
CDH20	-670013
CDH9	-707009
CDKN1A	5806
CDS2	1720
CENPE	-237896
CEP128	355
CEP44	-745703
CERS3	-14269
CFTR	-462
CHAC2	594
CHCHD2	-897471
CHGB	-159186
CISD2	-45
CLEC18A	131154
CLIC3	-23204
CLN6	-29144
CMPK2	660561
CNIH3	-142228
CNN1	-324
COL24A1	631
COPS8	-311983
COX16	125861
CRB1	439705
CRLF1	4097
CSMD3	-569204
CSNK1A1L	-470146
CTNNB1	-290256
CTSB	-6472
CXXC5	-10399
CYP2E1	9968
CYTH2	22019
DAB2IP	42016
DBNL	147
DCAF16	114098
DCAF5	96518
DDHD1	-118107
DDX4	84964
DEDD2	2386
DEFB121	-23050
DEFB123	-11203
DEFB125	42394
DEFB126	-12265
DEFB136	99898
DENND1B	67342
DLGAP5	-81228
DLL1	18592
DNAJC10	-1516
DOCK4	475696
DPY19L1	130584
DSP	-1703
DYNC1H1	-1564
DYNLRB1	-39572
DYNLRB2	-770947
EAF1	-265
EDN2	101963
EFCAB5	163480
EFCC1	49351
EFNA5	-445
EHD2	-102829
EID2	702
EIF5	-71737
EIF6	-114577
ELAVL1	3473
EMC10	-40901
EMC9	111
EN1	623459
ENC1	-77
ENSG00000188474	-1171
ENSG00000237452	16678
ENSG00000267173	-1120
EPB42	-5249
EPHA3	-955808
EPYC	50942
ESRRB	-54682
ETV1	1905
EVX1	-6798
EXOC3L4	2148
EYA1	-44299
FAM132A	-22519
FAM161A	241037
FAM171B	144
FAM20C	310160
FAM49A	762776
FAM69A	325
FARSA	-291
FAT4	339060
FBP2	39343
FBXO11	-201356
FBXO15	307219
FBXO45	-26472
FEM1B	-18917
FGF1	-92320
FGFR3	-30898
FGG	-14544
FLT3	1645
FNDC3B	875
FOLH1	-644412
FOXD1	11057
FOXI1	1471
FOXN2	-207561
FOXO6	20785
FREM1	-80985
FRG1	-741799
FRG2C	-4544
FRMD6	-2019
G3BP1	-372
GABPB2	55351
GADD45B	143170
GALNT5	-639728
GATA3	29479
GEN1	-480
GFI1	739
GFRA3	32913
GGTLC3	-90466
GLT6D1	24370
GLTSCR1	2318
GNG13	-103554
GNG7	83412
GOLGA6A	28093
GOLIM4	-149510
GP9	-9787
GPATCH2L	200920
GPATCH4	7752
GPBP1L1	64515
GPCPD1	-141218
GPD2	-33308
GPR125	-207385
GPR153	-121349
GPR39	-63722
GPR52	-209778
GPR68	-162386
GSTA2	49033
GTDC1	748482
GTF2A2	-1122
GTF2IRD2B	65356
HAND1	-174030
HAND2	-7972
HDAC9	618584
HECTD4	219170
HERC2	-1000
HGSNAT	62523
HIATL1	179899
HIST1H2BH	-1599
HIST1H3F	555
HIST1H4C	687
HIST1H4G	-3021
HJURP	-15761
HLCS	32912
HMCN1	158875
HMGB1	171776
HOOK2	8145
HOPX	-118016
HOXA13	-35641
HRC	27911
HSD17B11	-101
ICA1L	97550
ID2	-826306
IGFLR1	800
IKZF5	-3275
IL15	-303827
IL21R	-87240
IL31RA	-28518
IL4R	1009
IMMP2L	-168407
IMPA2	55694
IMPDH2	-183
INPP5A	224496
INSIG2	135745
IRS2	2264
ITCH	113524
KATNAL1	-138337
KCNH6	-59
KHDRBS1	-69140
KIAA0232	-27192
KIAA0368	760
KIAA1324	-11008
KIF3A	2
KIF5C	3343
KIF7	331
KIFAP3	1113
KLF3	-685907
KLF6	228241
KLHDC7A	35196
KLHDC8B	25692
KMT2A	-479
LARP1	-60608
LATS2	-15782
LBX1	92758
LCP2	190859
LGALS9C	-63509
LIG3	83227
LIPI	128716
LMBRD1	192
LMF1	66712
LMNB1	-760
LMTK3	10873
LRAT	-116779
LSG1	-590222
LY6E	53796
LY6H	88387
LYPD6B	-258819
MACF1	53973
MAF	-169296
MAL	-1297
MAP4K4	-11912
2018-03-01	2050
MARK1	-354
MC4R	-290801
MCM3	-67652
MECOM	900820
MED12L	-3299
MED24	436
MED28	82029
MED6	-2943
MEF2D	2564
METTL2B	171
METTL6	428
MFAP3L	-1186
MFSD8	-2157
MISP	2613
MLYCD	280
MMADHC	-898645
MMP9	3113
MON2	1439
MOSPD3	13969
MPDZ	505701
MRGPRG	-4194
MRPL14	102
MRPL34	3616
MSC	437937
MTF1	-1301
MUC1	-1324
MYBPC2	2695
MYCN	3640
MYH7B	115861
MYO18A	32619
MYT1L	-281212
MZT2A	-860430
N6AMT2	-22
NAALADL2	-481807
NABP2	941
NACC2	47360
NASP	38055
NBPF1	65160
NBPF16	398328
NCBP2	47316
NECAP2	107591
NETO1	-972697
NEURL	90572
NFIC	3980
NFXL1	579
NKAIN1	862
NKX6-2	23736
NLGN1	979025
NME5	6177
NODAL	-26357
NOL6	-50405
NOP58	-15573
NPSR1	249172
NQO2	23979
NR1H2	1384
NR2F2	654059
NR4A2	-69417
NSMAF	104064
NSRP1	-11696
NT5DC3	157
NUP37	-453
OR1D5	14141
OR2V1	5934
OR4C13	-99309
OR4F6	-61269
OTOP1	336715
OXCT2	1580
P2RY1	276795
PAEP	53412
PALD1	-10797
PAQR8	-9639
PARP4	184401
PARPBP	332
PAX7	-114880
PAX8	44312
PCDH18	-556655
PCDH9	-941020
PCF11	-96
PCNA	-1880
PCSK5	153870
PCYOX1L	376
PDE9A	-31672
PDGFA	55902
PDHB	-25
PDIA4	-36546
PDPR	-31292
PDSS2	-119
PHF2	252024
PIAS2	1100
PIK3R1	-29716
PITRM1	-384223
PKD2L2	-263
PLD5	-59
PLEKHA5	836
PLEKHG3	-102405
PLGLB1	-316102
PLGLB2	-482529
PMAIP1	110672
PML	59740
PNMA1	79501
PODXL2	736
POLD1	-6486
POSTN	23032
POTED	468056
POU3F1	32179
PPFIA3	8124
PPIAL4C	-415232
PPIE	30867
PPM1H	466781
PPP1R36	52129
PPP2R3A	166
PPT1	-203
PRCP	497517
PRDM1	-370032
PREP	-314033
PRF1	99389
PRG4	-402853
PRKAA1	-1850
PRRT3	313
PRSS3	-226182
PSD4	60667
PSENEN	-3467
PTBP1	-43336
PTP4A2	-6302
PTTG2	17854
PXMP4	559
QPCT	342
QRFPR	-313420
RAB44	-35847
RABGAP1L	78779
RAD51B	580594
RAP1GAP2	253028
RAP1GDS1	-117772
RAP2B	-50498
RAPGEF4	190
RARRES1	-548
RASSF8	103
RBL1	118550
RBM5	-105481
RBM6	43394
RFESD	193
RFFL	25598
RFK	349991
RFX8	-211466
RGPD8	4262
RGS20	94992
RHBDL3	552
RIPK1	-44471
RND3	1420
RNF144A	935146
RNF41	-3379
RNFT1	-1047
RSBN1	753
RTP4	299075
RUNX1T1	143682
SAMHD1	-25602
SAP18	-63185
SCIN	-14216
SCYL3	-179647
SDCBP	2301
SEMA6C	20502
SENP5	27425
SERHL2	-1461
SETBP1	-2294
SFR1	-2245
SFT2D3	-4086
SGK1	48423
SH3BP4	-89984
SH3PXD2A	270856
SHMT1	-49778
SIGLEC15	-49736
SIM2	234427
SIMC1	-38367
SIX5	19297
SLC12A5	-9669
SLC14A1	49051
SLC1A3	979
SLC26A7	565698
SLC29A3	54332
SLC2A12	-216999
SLC37A1	108169
SLC38A1	921
SLC38A7	-1998
SLC44A3	511
SLC47A2	33003
SLC6A6	246238
SLC7A11	153219
SLC8A3	-44800
SMARCA5	480
SMARCE1	29169
SMC6	136
SMCO1	-26850
SNAPC3	-430724
SORCS1	-750560
SORL1	64235
SOX11	512467
SPATA31A5	248713
SPEF1	-4048
SPHKAP	-99
SPINK2	22020
SPTBN1	-125453
SST	2992
ST6GALNAC2	382
ST8SIA5	-159076
STIM2	-3015
STK17B	749
STX6	388777
SUCLA2	-71
SUMF1	431
SUMO1	-11535
SYCE1	35260
SYDE2	-58487
TACC3	40875
TACR3	283511
TARSL2	-20694
TBC1D26	50582
TBC1D32	-197
TBCEL	-174
TBL1XR1	831667
TBR1	230
TCEA1	75729
TDG	-131
TFR2	16242
TGM5	40325
THBD	96
THOC1	41
THOC3	-231696
TIAF1	-68936
TIMM44	-58214
TIPIN	287
TKTL2	-908105
TLL2	-1452
TLX1	7536
TMC2	-11602
TMCO1	-4208
TMCO4	327
TMEM14A	43427
TMEM14C	-1911
TMEM167B	12258
TMEM174	264273
TMEM59L	-4677
TMEM63B	441
TMPO	-56391
TNFAIP2	-21169
TNRC6B	26599
TRAFD1	37377
TRAPPC12	-767357
TRIM73	-451160
TRPC4AP	1607
TRPM8	-47070
TSPAN11	-77310
TSPYL6	-74560
TTC21B	-2352
TTLL11	484470
TWIST1	2785
TYRP1	80427
TYW3	-1428
UBAC1	-41840
UBE2D2	76727
UBE2D3	-37
UBE2J2	4592
UBE2M	-3983
UHRF1BP1	383
UQCC	12579
UQCRC2	56500
URAD	-110310
USP4	142768
USP41	286785
USP5	-364
UTP11L	1857
VIPR2	-822
VKORC1L1	-108446
VWA3A	-83382
VWDE	-152565
VWF	-10207
WBSCR17	-537761
WDR26	-39766
WDR60	284837
WNT8A	49153
WRNIP1	173
XPO1	-74733
XPR1	83
XXYLT1	8468
YIPF4	73985
ZBTB8A	-69
ZC3H12C	-1167
ZC3H6	153789
ZDHHC21	85
ZFP2	-25
ZFP36L1	392838
ZNF154	-118
ZNF16	-52986
ZNF195	465
ZNF236	-36090
ZNF285	-1139
ZNF330	111887
ZNF343	-15873
ZNF346	-399
ZNF358	472
ZNF461	-21030
ZNF469	-368029
ZNF479	135831
ZNF516	-292880
ZNF526	-2534
ZNF563	-14
ZNF567	-23373
ZNF618	23692
ZNF621	384298
ZNF714	836
ZNF786	25518
ZNF788	-1289
ZNF92	391096
ZSWIM2	-113684
