## Supplementary Table 4 for "Placental DNA methylation levels at *CYP2E1* and *IRS2* are associated with child outcome in a prospective autism study"

### Sheet: Sheet1
GO biological process complete	Homo sapiens - REFLIST (21042)	upload_1 (597)	upload_1 (expected)	upload_1 (over/under)	upload_1 (fold Enrichment)	upload_1 (raw P-value)	upload_1 (FDR)
neuron fate commitment (GO:0048663)	69	10	1.96	+	5.11	6.17e-05	0.0167
protein-containing complex localization (GO:0031503)	247	19	7.01	+	2.71	0.000161	0.0355
embryonic organ development (GO:0048568)	426	28	12.09	+	2.32	0.000108	0.0264
protein modification by small protein conjugation (GO:0032446)	696	40	19.75	+	2.03	4.79e-05	0.0139
neuron differentiation (GO:0030182)	963	51	27.32	+	1.87	4.54e-05	0.0134
protein modification by small protein conjugation or removal (GO:0070647)	949	49	26.92	+	1.82	9.71e-05	0.0253
positive regulation of transcription by RNA polymerase II (GO:0045944)	1166	60	33.08	+	1.81	1.97e-05	0.00773
positive regulation of transcription, DNA-templated (GO:0045893)	1501	75	42.59	+	1.76	4.25e-06	0.00302
positive regulation of nucleic acid-templated transcription (GO:1903508)	1583	77	44.91	+	1.71	7.27e-06	0.00345
positive regulation of RNA biosynthetic process (GO:1902680)	1584	77	44.94	+	1.71	7.33e-06	0.00338
positive regulation of RNA metabolic process (GO:0051254)	1663	80	47.18	+	1.7	5.92e-06	0.00331
positive regulation of macromolecule biosynthetic process (GO:0010557)	1835	88	52.06	+	1.69	2.49e-06	0.0023
positive regulation of cellular biosynthetic process (GO:0031328)	1921	91	54.5	+	1.67	2.81e-06	0.00245
neurogenesis (GO:0022008)	1562	73	44.32	+	1.65	4.07e-05	0.0125
positive regulation of biosynthetic process (GO:0009891)	1952	91	55.38	+	1.64	4.72e-06	0.00296
regulation of transcription by RNA polymerase II (GO:0006357)	2623	122	74.42	+	1.64	6.59e-08	0.000258
negative regulation of cellular macromolecule biosynthetic process (GO:2000113)	1358	63	38.53	+	1.64	0.000205	0.0434
generation of neurons (GO:0048699)	1470	68	41.71	+	1.63	0.000131	0.0302
regulation of programmed cell death (GO:0043067)	1545	71	43.83	+	1.62	9.85e-05	0.0253
negative regulation of cellular biosynthetic process (GO:0031327)	1483	68	42.08	+	1.62	0.000143	0.032
regulation of apoptotic process (GO:0042981)	1531	70	43.44	+	1.61	0.000128	0.0304
negative regulation of biosynthetic process (GO:0009890)	1506	68	42.73	+	1.59	0.00022	0.0454
positive regulation of nucleobase-containing compound metabolic process (GO:0045935)	1844	83	52.32	+	1.59	4.16e-05	0.0125
regulation of cell death (GO:0010941)	1666	74	47.27	+	1.57	0.000175	0.038
positive regulation of gene expression (GO:0010628)	1914	84	54.3	+	1.55	9.91e-05	0.025
transcription, DNA-templated (GO:0006351)	2560	109	72.63	+	1.5	2.19e-05	0.00816
nucleic acid-templated transcription (GO:0097659)	2561	109	72.66	+	1.5	2.2e-05	0.00803
RNA biosynthetic process (GO:0032774)	2570	109	72.92	+	1.49	2.92e-05	0.00994
nervous system development (GO:0007399)	2245	95	63.69	+	1.49	0.000129	0.0302
positive regulation of nitrogen compound metabolic process (GO:0051173)	3079	130	87.36	+	1.49	4.68e-06	0.00305
positive regulation of cellular metabolic process (GO:0031325)	3189	134	90.48	+	1.48	3.7e-06	0.00276
heterocycle biosynthetic process (GO:0018130)	3095	130	87.81	+	1.48	5.06e-06	0.00305
nucleobase-containing compound biosynthetic process (GO:0034654)	3026	127	85.85	+	1.48	7.19e-06	0.00352
aromatic compound biosynthetic process (GO:0019438)	3100	130	87.95	+	1.48	6.57e-06	0.00343
regulation of cellular macromolecule biosynthetic process (GO:2000112)	4080	170	115.76	+	1.47	1.5e-07	0.000471
regulation of transcription, DNA-templated (GO:0006355)	3669	152	104.1	+	1.46	1.48e-06	0.00166
organic cyclic compound biosynthetic process (GO:1901362)	3235	134	91.78	+	1.46	7.35e-06	0.00329
regulation of nucleic acid-templated transcription (GO:1903506)	3694	153	104.81	+	1.46	1.21e-06	0.00172
regulation of RNA biosynthetic process (GO:2001141)	3702	153	105.03	+	1.46	1.26e-06	0.00165
positive regulation of metabolic process (GO:0009893)	3470	143	98.45	+	1.45	4.55e-06	0.0031
regulation of macromolecule biosynthetic process (GO:0010556)	4176	172	118.48	+	1.45	2.56e-07	0.000502
regulation of cellular biosynthetic process (GO:0031326)	4302	177	122.06	+	1.45	1.53e-07	0.0004
positive regulation of macromolecule metabolic process (GO:0010604)	3221	132	91.39	+	1.44	1.56e-05	0.00628
regulation of RNA metabolic process (GO:0051252)	3921	160	111.25	+	1.44	1.61e-06	0.00168
regulation of biosynthetic process (GO:0009889)	4376	177	124.16	+	1.43	5.36e-07	0.000933
regulation of nucleobase-containing compound metabolic process (GO:0019219)	4183	169	118.68	+	1.42	1.32e-06	0.00159
animal organ development (GO:0048513)	3081	123	87.41	+	1.41	0.000109	0.0262
cellular nitrogen compound biosynthetic process (GO:0044271)	3555	141	100.86	+	1.4	3.37e-05	0.0108
cellular macromolecule metabolic process (GO:0044260)	6512	252	184.76	+	1.36	1.13e-08	0.000177
system development (GO:0048731)	4254	164	120.69	+	1.36	2.88e-05	0.01
regulation of cellular metabolic process (GO:0031323)	6160	235	174.77	+	1.34	1.98e-07	0.000443
organic substance biosynthetic process (GO:1901576)	4713	178	133.72	+	1.33	3.62e-05	0.0113
cellular biosynthetic process (GO:0044249)	4627	174	131.28	+	1.33	6.14e-05	0.0172
positive regulation of cellular process (GO:0048522)	5188	195	147.19	+	1.32	1.47e-05	0.00607
biosynthetic process (GO:0009058)	4772	179	135.39	+	1.32	4.87e-05	0.0139
regulation of nitrogen compound metabolic process (GO:0051171)	5948	221	168.76	+	1.31	5.06e-06	0.00294
multicellular organism development (GO:0007275)	4821	179	136.78	+	1.31	9.62e-05	0.0255
negative regulation of cellular process (GO:0048523)	4534	168	128.64	+	1.31	0.000189	0.0406
heterocycle metabolic process (GO:0046483)	4767	176	135.25	+	1.3	0.000137	0.0311
regulation of primary metabolic process (GO:0080090)	6112	225	173.41	+	1.3	7.5e-06	0.00326
cellular aromatic compound metabolic process (GO:0006725)	4808	176	136.41	+	1.29	0.000213	0.0446
regulation of metabolic process (GO:0019222)	6689	243	189.78	+	1.28	6.66e-06	0.00337
macromolecule metabolic process (GO:0043170)	7702	278	218.52	+	1.27	1.08e-06	0.00169
positive regulation of biological process (GO:0048518)	5882	211	166.88	+	1.26	0.000104	0.0258
regulation of macromolecule metabolic process (GO:0060255)	6193	222	175.71	+	1.26	6.16e-05	0.0169
cellular metabolic process (GO:0044237)	8970	313	254.5	+	1.23	2.48e-06	0.00243
nitrogen compound metabolic process (GO:0006807)	8614	300	244.39	+	1.23	6.16e-06	0.00333
primary metabolic process (GO:0044238)	9082	309	257.67	+	1.2	3.29e-05	0.0107
organic substance metabolic process (GO:0071704)	9422	320	267.32	+	1.2	2.42e-05	0.00861
regulation of cellular process (GO:0050794)	10758	363	305.22	+	1.19	3.13e-06	0.00245
metabolic process (GO:0008152)	9879	332	280.29	+	1.18	3.12e-05	0.0104
regulation of biological process (GO:0050789)	11443	377	324.66	+	1.16	2.05e-05	0.00784
biological regulation (GO:0065007)	12104	397	343.41	+	1.16	9.92e-06	0.0042
cellular process (GO:0009987)	15086	479	428.02	+	1.12	2.86e-06	0.00236
biological_process (GO:0008150)	17686	549	501.78	+	1.09	1.91e-08	9.99e-05
Unclassified (UNCLASSIFIED)	3356	48	95.22	-	0.5	1.91e-08	0.00015
