## Supplementary Table 5 for "Placental DNA methylation levels at *CYP2E1* and *IRS2* are associated with child outcome in a prospective autism study"

### Sheet: Sheet1
Brain 5 percent	Brain 10 percent	SFARI Syndromic ASD	SFARI High Confidence ASD	SFARI Strong Candidate ASD	SFARI Suggestive Evidence ASD	SFARI Minimal Evidence ASD	SFARI Hypothesized ASD	SFARI Gene	Sanders High Risk ASD	Candidate ID	Known ID	LGD mutations ASD	Missense mutation ASD	Alzheimer GWAS	Lung cancer GWAS
A1BG	ACTR3C	KIF5C	KMT2A	TBL1XR1	AUTS2	BIRC6	FOLH1	ADSL	ABCA2	ABCA2	ADSL	ALDH3A2	ABCA2	COL24A1	TGM5
ABCA2	ALDH3A2	KMT2A	MYT1L	TNRC6B	CTNNB1	CCDC88C	GADD45B	ARHGAP15	ACOT7	BIRC6	ALDH3A2	AMBP	ACTN1	DENND1B
ACADSB	ATP6V0E2		TBR1		DYNC1H1	CDH9	MAL	AUTS2	ACTN1	CDS2	AUTS2	AMOTL1	ADRA2C	HOPX
ACKR3	BANP				HECTD4	DOCK4	NR1H2	BIRC6	ADRA2C	DLL1	CTNNB1	ARRDC4	ADSL	MYT1L
ACOT7	BNC2				NLGN1	ESRRB		CCDC88C	ADSL	GPD2	DYNC1H1	BIRC6	ARHGAP26	PDE9A
ACTN1	CDH20				PHF2	IMMP2L		CDH9	AGBL2	GPR153	FGFR3	CDC23	ATG14	SORCS1
ACTR3C	CLEC18A				SETBP1	KATNAL1		CTNNB1	ALDH3A2	HERC2	HLCS	CDKN1A	BIRC6	TLL2
ADORA2B	EN1				SLC12A5	KIF5C		DOCK4	AMBP	KIAA0232	KIF7	CEP44	BTNL9	UBE2D2
ADRA2C	FAM20C					MARK1		DYNC1H1	AMOTL1	KIF5C	MLYCD	CMPK2	CAPRIN2
ADSL	GADD45B					MTF1		ESRRB	ANXA5	MTF1	MMADHC	COPS8	CCDC88C
AGBL2	GNG7					NAALADL2		FBXO15	AP1AR	PCDH18	MYCN	CTNNB1	CCR7
AKAP11	IMPA2					NR4A2		FOLH1	ARHGAP15	PDSS2	MYT1L	DAB2IP	CEP128
ALDH3A2	INSIG2					PCDH9		GADD45B	ARHGAP26	PHF2	NLGN1	DLL1	CFTR
AMBP	IRS2					RAPGEF4		GPD2	ARL4C	RUNX1T1	NR4A2	DOCK4	CTNNB1
AMOTL1	KLF6					XPO1		HECTD4	ARRDC4	TBL1XR1	SETBP1	DYNLRB2	CTSB
ANAPC7	LIPI							HERC2	ASXL2	TMCO1	SMARCE1	EFCAB5	DCAF5
ANKRD62	MARCH1							IMMP2L	ATG14	XPO1	SUCLA2	FAM49A	DOCK4
ANO8	MC4R							KATNAL1	AUTS2	XPR1	TBR1	FBXO11	DYNC1H1
ARFGEF1	MOSPD3							KIF5C	BARX1	ZNF526	TWIST1	FNDC3B	EHD2
ARHGAP15	NME5							KMT2A	BBX			GPD2	EPB42
ARHGAP17	NOL6							MAL	BIRC6			GSTA2	EYA1
ARHGAP26	NQO2							MARK1	BNC2			HECTD4	FAT4
ARID5A	NR4A2							MC4R	BTNL9			HMCN1	FBXO11
ARL4C	PCDH18							MTF1	C1orf61			ID2	FGFR3
ARPC3	PCDH9							MYT1L	C3orf20			ITCH	G3BP1
ARRDC4	PDGFA							NAALADL2	C3orf38			KMT2A	GLTSCR1
ASB7	PITRM1							NLGN1	CALR			LGALS9C	GPCPD1
ASXL2	POTED							NR1H2	CAPRIN2			LIG3	HDAC9
ATP11B	PRSS3							NR4A2	CCDC88C			LMTK3	HERC2
ATP2B1	RAP1GDS1							PCDH9	CCR7			MAP4K4	IGFLR1
ATP6V0E2	RIPK1							PHF2	CDC23			METTL2B	KIAA1324
AUTS2	SHMT1							RAPGEF4	CDH20			MMP9	LIG3
BANP	TBL1XR1							SETBP1	CDKN1A			MON2	LMBRD1
BARX1	TFR2							SLC12A5	CEP128			MPDZ	LSG1
BBX	TSPYL6							TBL1XR1	CEP44			MYH7B	MACF1
BCL10	ZNF469							TBR1	CFTR			MYO18A	MED12L
BHLHE41								TNRC6B	CHCHD2			NFIC	MED24
BIRC6								WDR26	CMPK2			NOP58	MEF2D
BLID								XPO1	CNN1			PCSK5	MTF1
BLOC1S4									COPS8			PDE9A	MYH7B
BMP4									CRB1			PDPR	MYT1L
BMP8A									CSMD3			PHF2	NFXL1
BNC2									CTNNB1			PRDM1	NLGN1
C10orf105									CTSB			PRKAA1	NR4A2
C14orf39									CXXC5			PRSS3	OTOP1
C19orf77									CYP2E1			RAPGEF4	PAEP
C1QTNF9									CYTH2			RBM5	PDIA4
C1orf61									DAB2IP			SCIN	PDSS2
C3orf20									DBNL			SENP5	PITRM1
C3orf33									DCAF5			SETBP1	PLD5
C4orf32									DLGAP5			SLC26A7	POLD1
C6orf70									DLL1			SLC47A2	PRCP
C7orf60									DNAJC10			SPTBN1	PRG4
CAPRIN2									DOCK4			TBL1XR1	PSD4
CCDC88C									DPY19L1			TBR1	RAPGEF4
CCR7									DYNC1H1			TMCO4	RFX8
CD180									DYNLRB2			TNRC6B	SETBP1
CD58									EFCAB5			TRAPPC12	SLC26A7
CD9									EFNA5			TYRP1	SLC38A7
CDH20									EHD2			UBAC1	SMC6
CDKN1A									EMC10			UHRF1BP1	SNAPC3
CDS2									EPB42			WBSCR17	SORCS1
CEP128									ESRRB			XXYLT1	SORL1
CEP44									ETV1			ZFP2	SPTBN1
CFTR									EYA1				TBL1XR1
CHAC2									FAM132A				TBR1
CHCHD2									FAM20C				TIPIN
CHGB									FAM49A				TKTL2
CLEC18A									FARSA				TMEM174
CLIC3									FAT4				UBAC1
CLN6									FBXO11				UQCRC2
CMPK2									FGFR3				VWDE
CNIH3									FLT3				VWF
CNN1									FNDC3B				WBSCR17
COPS8									FOXD1				WDR26
CRB1									FOXI1				XPO1
CRLF1									FRMD6				ZNF461
CSMD3									G3BP1				ZNF469
CSNK1A1L									GADD45B				ZNF526
CTNNB1									GFRA3				ZNF786
CTSB									GLTSCR1				ZSWIM2
CXXC5									GPCPD1
CYP2E1									GPD2
CYTH2									GPR125
DAB2IP									GSTA2
DCAF16									HDAC9
DEDD2									HECTD4
DENND1B									HERC2
DLGAP5									HIATL1
DLL1									HMCN1
DNAJC10									HMGB1
DOCK4									ICA1L
DPY19L1									ID2
DYNC1H1									IGFLR1
DYNLRB1									INSIG2
DYNLRB2									IRS2
EDN2									ITCH
EFCC1									KATNAL1
EFNA5									KCNH6
EHD2									KIAA0232
EIF5									KIAA0368
EIF6									KIAA1324
ELAVL1									KIF5C
EMC10									KIFAP3
EN1									KLHDC7A
ENC1									KMT2A
EPB42									LARP1
EPHA3									LGALS9C
EPYC									LIG3
ESRRB									LMBRD1
ETV1									LMTK3
EVX1									LSG1
EYA1									MACF1
FAM132A									MAP4K4
FAM161A									MARCH1
FAM171B									MARK1
FAM20C									MECOM
FAM49A									MED12L
FAM69A									MED24
FAT4									MEF2D
FBXO11									METTL2B
FBXO15									MMP9
FBXO45									MON2
FEM1B									MPDZ
FGF1									MTF1
FGFR3									MYH7B
FGG									MYO18A
FLT3									MYT1L
FNDC3B									NFIC
FOXD1									NFXL1
FOXI1									NLGN1
FOXN2									NODAL
FOXO6									NOL6
FREM1									NOP58
FRMD6									NQO2
GABPB2									NR4A2
GADD45B									OTOP1
GALNT5									P2RY1
GATA3									PAEP
GFI1									PALD1
GFRA3									PARP4
GLT6D1									PAX8
GLTSCR1									PCF11
GNG13									PCSK5
GNG7									PDE9A
GOLGA6A									PDIA4
GOLIM4									PDPR
GP9									PDSS2
GPATCH2L									PHF2
GPBP1L1									PIK3R1
GPCPD1									PITRM1
GPD2									PLD5
GPR125									PML
GPR153									PODXL2
GPR39									POLD1
GPR52									POSTN
GPR68									POU3F1
GTDC1									PPFIA3
HAND1									PRCP
HAND2									PRDM1
HDAC9									PRG4
HECTD4									PRKAA1
HGSNAT									PRSS3
HIST1H2BH									PSD4
HIST1H3F									PTP4A2
HIST1H4C									PXMP4
HLCS									RAP1GAP2
HOPX									RAP1GDS1
HOXA13									RAPGEF4
HRC									RBM5
ID2									RFX8
IL15									RHBDL3
IL21R									RNF144A
IL4R									SCIN
IMMP2L									SEMA6C
IMPA2									SENP5
IMPDH2									SETBP1
INPP5A									SH3PXD2A
INSIG2									SIM2
IRS2									SIMC1
ITCH									SLC26A7
KATNAL1									SLC37A1
KCNH6									SLC38A7
KHDRBS1									SLC47A2
KIAA0232									SLC6A6
KIAA1324									SLC8A3
KIF3A									SMARCA5
KIF5C									SMARCE1
KIF7									SMC6
KLF3									SNAPC3
KLF6									SORCS1
KLHDC7A									SORL1
KLHDC8B									SPTBN1
KMT2A									ST6GALNAC2
LARP1									SYCE1
LATS2									TACC3
LBX1									TBC1D32
LCP2									TBL1XR1
LGALS9C									TBR1
LIPI									TFR2
LMBRD1									TIPIN
LMF1									TKTL2
LMNB1									TLL2
LMTK3									TLX1
LRAT									TMCO4
LSG1									TMEM174
LY6E									TNFAIP2
LYPD6B									TNRC6B
MACF1									TRAPPC12
MAF									TRPC4AP
MAL									TTC21B
MAP4K4									TYRP1
MC4R									UBAC1
MECOM									UHRF1BP1
MED24									UQCRC2
MED28									USP5
MED6									VKORC1L1
MEF2D									VWDE
METTL2B									VWF
METTL6									WBSCR17
MISP									WDR26
MLYCD									WDR60
MON2									WRNIP1
MPDZ									XPO1
MRGPRG									XPR1
MRPL34									XXYLT1
MSC									ZFP2
MTF1									ZNF16
MYBPC2									ZNF236
MYCN									ZNF346
MYH7B									ZNF461
MYO18A									ZNF469
MYT1L									ZNF526
MZT2A									ZNF786
N6AMT2									ZSWIM2
NAALADL2
NACC2
NASP
NBPF1
NBPF16
NCBP2
NECAP2
NETO1
NEURL
NFIC
NKAIN1
NKX6-2
NODAL
NOL6
NPSR1
NQO2
NR2F2
NR4A2
NSMAF
NT5DC3
OR1D5
OR4F6
OTOP1
OXCT2
P2RY1
PAEP
PALD1
PAQR8
PARP4
PAX7
PAX8
PCDH18
PCDH9
PCNA
PCSK5
PCYOX1L
PDE9A
PDGFA
PDHB
PDIA4
PDPR
PDSS2
PHF2
PIK3R1
PITRM1
PLD5
PLEKHA5
PLEKHG3
PLGLB1
PLGLB2
PMAIP1
PML
PNMA1
PODXL2
POLD1
POTED
POU3F1
PPFIA3
PPIAL4C
PPM1H
PPP1R36
PPP2R3A
PRCP
PRDM1
PREP
PRF1
PRRT3
PRSS3
PSD4
PTBP1
PTP4A2
PTTG2
PXMP4
QPCT
RAB44
RABGAP1L
RAD51B
RAP1GAP2
RAP2B
RAPGEF4
RARRES1
RASSF8
RBM5
RBM6
RFK
RFX8
RGS20
RHBDL3
RIPK1
RND3
RNF144A
RNF41
RNFT1
RTP4
RUNX1T1
SAP18
SDCBP
SEMA6C
SERHL2
SETBP1
SFT2D3
SGK1
SH3BP4
SH3PXD2A
SHMT1
SIGLEC15
SIM2
SIMC1
SLC12A5
SLC14A1
SLC1A3
SLC26A7
SLC29A3
SLC2A12
SLC37A1
SLC38A7
SLC6A6
SLC7A11
SLC8A3
SMARCA5
SMARCE1
SMC6
SNAPC3
SORCS1
SORL1
SOX11
SPEF1
SPHKAP
SPTBN1
SST
ST6GALNAC2
ST8SIA5
STIM2
STK17B
STX6
SUMO1
TACC3
TARSL2
TBC1D26
TBCEL
TBL1XR1
TBR1
TCEA1
TFR2
TGM5
THBD
THOC1
THOC3
TIAF1
TIMM44
TKTL2
TLL2
TLX1
TMC2
TMCO4
TMEM14A
TMEM14C
TMEM167B
TMEM174
TMEM59L
TMEM63B
TMPO
TNFAIP2
TNRC6B
TRAFD1
TRAPPC12
TRIM73
TRPC4AP
TRPM8
TSPAN11
TSPYL6
TTLL11
TWIST1
TYRP1
UBAC1
UBE2D2
UBE2J2
UBE2M
URAD
USP4
VIPR2
VKORC1L1
VWF
WBSCR17
WDR60
WRNIP1
XPO1
XPR1
XXYLT1
ZC3H12C
ZDHHC21
ZFP36L1
ZNF154
ZNF195
ZNF236
ZNF330
ZNF469
ZNF479
ZNF516
ZNF526
ZNF618
ZNF621
ZNF92
