## Supplementary Table 6 for "Placental DNA methylation levels at *CYP2E1* and *IRS2* are associated with child outcome in a prospective autism study"

### Sheet: CYP2E1 Pyrosequencing
Sample_ID	Diagnosis	Pos1	Pos2	Pos3	Pos4	Pos5	Pos6	Pos7	Pos8	Pos9	Pos10	Pos11	Pos12	Pos13	Average	CYP2E1 Pyrosequencing
104345	ASD	9.62	9.45	8.61	8.19	6.45	9.3	13.57	12.33	13.23	9.45	32.35	3.45	10.53	11.2715
106032	ASD	5.45	4.86	4.88	4.96	3.55	7.71	20.72	16.03	20.29	16.46	36.14	2.69	11.43	11.9362
108188	ASD	10.43	9.41	10.89	8.24	6.73	13.2	16.2	21.61	23.73	20.9	37.99	4.21	12.16	15.0538
104554	ASD	6.26	5.41	6.81	6.88	4.83	8.8	14.04	18.26	31.58	13.87	25.64	2.86	11.6	12.0646
104037	ASD	11.67	8.89	11.4	9.71	6.75	11.78	20.27	18.13	20.53	13.94	32.48	6.11	12.54	14.1692
108131	ASD	12.84	13.49	11.92	10.24	7.86	12.22	15.56	13.59	19.68	12.71	36.18	3.61	13.79	14.13
103068	ASD	8.45	8.82	8.27	7.44	4.95	8.83	13.69	11.77	13.83	14.47	32.03	3.38	15.02	11.6115
105872	ASD	8.46	7.93	8.71	8	5.87	10.31	14.66	12.55	13.95	12.98	44.61	11.62	15.66	13.4854
106643	ASD	10.88	8.78	16.49	11.27	9.83	25.32	28.28	19.84	30.39	24.18	43.31	4.7	13.79	19.0046
107345	ASD	11.34	8.71	10.82	8.9	6.15	10.08	22.33	16.34	20.23	12.55	35.56	5.32	12.85	13.9369
105699	ASD	13.25	10.98	12.06	11.23	7.98	11.81	21.1	20.04	21.95	22.89	51.81	14.95	18.15	18.3231
100692	ASD	22.72	16.79	18.95	14.67	10.15	24.39	33.28	25.74	33.06	24.04	47.28	10.19	17.22	22.96
104231	ASD	13.65	9.65	14.7	10.43	7.32	16.16	28.53	28.04	30.88	22.79	46.83	11.04	19.56	19.9677
105081	ASD	15.1	10.22	12.19	11.04	8.84	27.87	30.23	39.49	36.46	31.73	52.95	12.42	19.46	23.6923
107047	ASD	19.28	10.84	15.03	14.62	13.61	24.96	31.7	24.42	39.01	26.32	43.3	10.04	21.79	22.6862
107470	ASD	42.43	33.52	43.36	36.02	33.43	43.7	42.66	45.41	50.53	34.1	63.37	17.8	39.82	40.4731
105076	ASD	42.88	41.96	46.14	38.44	41.28	42.84	46.71	49.54	51.54	38.17	59.06	25.9	34.7	43.0123
107051	ASD	43.04	32.93	45.68	37.07	41.49	46.54	52.59	47.99	73.9	44.94	71.42	31.67	55.75	48.0777
100654	ASD	40.92	31.81	39.15	34.67	28	41.46	40.93	42.4	48.49	39.58	58.01	40.4927	40.4927	40.4927
104287	ASD	38.63	28.55	37.23	38.25	30.69	36.74	47.02	50.12	58.6	44.93	72.28	27.01	47.18	42.8638
105731	TD	48.64	40.9	45.79	35.6	40.85	44.31	45.72	45.58	50.13	38.28	64.63	23.84	43.99	43.7123
104452	TD	41.48	37.47	41.71	41.89	36.41	43.43	45.2	47.29	55.47	34.45	56.29	23.97	41.78	42.0646
101416	TD	41.7	41	44.28	40.96	41.54	45.56	45.78	42.37	56.05	41.46	63.25	22.52	36.84	43.3315
105833	TD	45.77	31.18	43	36.31	47.93	49.14	56.82	52.73	53.83	38.1	61.25	18.22	39.35	44.1254
102090	TD	42.42	32.7	39.28	37.24	34.61	43.77	47.52	41.51	58.36	41.93	64.95	23.61	48.01	42.7623
102093	TD	36.7	25.65	34.55	31.17	31.27	37.46	45.07	51.85	54.97	41.53	67.33	26.07	38.98	40.2
100990	TD	41.47	33	40.84	37.76	26.82	38.66	41.51	46.32	50.99	40.33	60.59	28.03	44.84	40.8585
104265	TD	41.16	26.27	42.6	38	37.83	46.78	45.24	53.12	51.21	39.36	54.5	14.82	27.84	39.9023
104797	TD	40.69	38.05	44.44	39.01	35.28	38.08	42.91	37.78	47.46	34.99	64.53	21.2	41.29	40.4392
106424	TD	51.53	32.96	43.35	41.16	41.46	44.78	53.6	50.95	61.27	46.78	64.17	26.09	43.1	46.2462
102206	TD	44.93	36.69	40.57	28.22	27.85	44.85	47.3	39.77	49.93	41.67	54.04	24.33	35.41	39.6585
101997	TD	40.65	36.46	40.06	30.85	28.2	40.94	43.36	41.98	59.81	41.56	65.92	21.39	45.08	41.2508
103637	TD	43.24	37.47	40.41	41.73	35.99	55.84	56.81	44.87	55.41	49.74	60.58	24.61	51.91	46.0469
100845	TD	30.45	29.27	31.31	28.66	26.97	28.03	41.72	38.67	48.42	40.88	62	20.52	33.11	35.3854
103909	TD	8.9	9.24	11.92	9.31	7.69	30.18	31.48	31.38	33.16	28.88	39.34	7.7	14.11	20.2531
104550	TD	14.44	10.57	17.31	14.95	9.42	18.84	25.79	20.16	31.05	20.49	32.13	19.5591	19.5591	19.5591
104278	TD	28.5	13.39	26.89	12.02	23.05	21.61	31.17	18.82	25.07	20.72	34.12	4.44	21.2	21.6154
103665	TD	9.37	7.34	10.59	12.43	7.49	9.65	13.91	11.44	15.49	10.65	25.49	12.1682	12.1682	12.1682
101469	TD	12.03	11.13	13.97	18.33	10.43	16.5	28.42	17.75	22.88	14.83	29.9	4.04	11.46	16.2823
105074	TD	8.54	6.23	7.42	5.57	4.07	7.34	13.59	21.58	14.62	11.53	30.36	4.94	10.1	11.2223
106499	TD	6.07	5.62	6.57	5.54	3.57	3.27	16.75	11.54	17.33	12.66	34.35	1.97	12.09	10.5638

### Sheet: IRS2 Pyrosequencing
Sample ID	Diagnosis	Pos1	Pos2	Pos3	Pos4	Pos5	Pos6	Pos7	Pos8	Pos9	Pos10	Pos11	Average	IRS2 Pyrosequencing
104345	ASD	38.66	36.58	43.28	30.62	45.8	30.85	36.42	38.08	38.06	41.76	46.43	38.7764
106032	ASD	36.69	36.65	47.59	29.2	45.55	38.8	49.35	49.61	42	45.91	43.37	42.2473
108188	ASD	59.1	57.5	61.09	46.16	59.58	51.51	63.78	63.2	53.78	59.66	52.64	57.0909
104554	ASD	58.08	63.1	65.83	53.09	69.98	58.57	68.67	65.06	60.73	69.49	57.69	62.7536
104037	ASD	38.15	39.44	45.47	33.05	47.77	42.59	48.61	51.94	46.01	47.14	42.38	43.8682
108131	ASD	23.19	23.29	34.42	22.74	36.95	23.26	32.85	40.13	32.01	37.02	26.39	30.2045
103068	ASD	28.15	27.91	38.3	18.84	32.5	25.83	31.96	34.31	30.95	31.05	27.71	29.7736
105872	ASD	37.52	33.49	34.23	22.15	36.69	30.67	37.8	38.16	37.48	37.58	31.21	34.2709
106643	ASD	56.05	64.24	64.09	49.28	65.03	54.89	63.86	61.11	55.08	63.63	55.97	59.3845
107345	ASD	37.9	44.47	47.32	28.54	46.42	36.49	42.86	42.35	40.36	42.32	42.15	41.0164
105699	ASD	30.59	35.01	40.37	23.66	38.27	33.27	39.53	43.15	37.43	37.19	35.31	35.7982
100692	ASD	39.63	46.32	52.65	37.46	55.91	46.16	50.84	50.67	50.24	52.99	49.41	48.3891
104231	ASD	34.7	37.52	39.57	23.33	44.37	39.2	45.1	46.25	43.15	44.02	40.16	39.7609
105081	ASD	47.04	49.7	53.85	38.17	53.73	47.19	59.24	57.16	52.23	52.41	46.59	50.6645
107047	ASD	43.47	47.49	49.64	37.16	53.59	47.21	53.2	56.23	51.7	56.02	46.79	49.3182
107470	ASD	37	39.49	43.87	31.59	43.74	37.72	47.72	51.5	43.74	45.64	39.1	41.9191
105076	ASD	31.98	42.76	45.13	24.03	45.75	42.76	43.47	45.24	34.24	38.23	37.47	39.1873
107051	ASD	38.88	43.42	50.05	33.88	50.72	41.51	49.99	50.66	44.48	47.72	45.131	45.131
100654	ASD	40.56	44.79	47.26	34.41	48.74	41.75	50.26	55.64	46.87	50.66	45.28	46.02
104287	ASD	38.26	44.12	45.1	28.87	48.82	39.12	46.73	50.69	44.53	49.52	42.9	43.5145
105731	TD	28.58	23.43	26.22	21.43	29.01	22.98	26.36	32.57	23.86	23.4	22.84	25.5164
104452	TD	29.39	30.58	35.74	22.31	35.52	27.29	36	42.53	35.8	36.1	35.05	33.3009
101416	TD	40.12	39.46	48.45	29.57	48.86	33.73	42.07	43.33	36.93	42	43.72	40.7491
105833	TD	32.61	45.25	43.66	28.03	44.22	40.47	56.53	53.94	52.89	48.49	47.98	44.9155
102090	TD	29.47	30.02	35.53	23.07	38.68	28.04	37.68	43.31	35.07	36.57	37.12	34.0509
102093	TD	18.56	17.17	20.52	13.28	22.72	14.98	17.93	23.47	18.01	19.28	21.19	18.8282
100990	TD	36.11	40.13	45.98	30.04	46.42	36.6	47.3	50.84	44.09	45.31	44.25	42.4609
104265	TD	22.87	21.17	27.86	18.49	27.5	21.86	29.22	32.36	29.41	31.18	25.69	26.1464
104797	TD	26.56	24.98	27.49	19.2	27.86	26.39	29.53	29.03	26.62	26.83	26.63	26.4655
106424	TD	29.68	29.9	34.07	19.39	35.37	31.72	37.63	39.86	36.63	36.13	33.71	33.0991
102206	TD	53.68	60.83	62.73	48.94	64.46	58.38	67.73	70.98	59.54	67.1	59.76	61.2845
101997	TD	32.21	30.31	34.73	21.77	40.75	31.7	44.71	44.69	33.56	37.03	37.92	35.3982
103637	TD	28.32	30.19	32.91	20.91	34.19	28.46	30.53	33.34	31.54	30.07	27.74	29.8364
100845	TD	18.32	19.75	20.68	13.87	21.84	20.03	21.53	25.14	21.55	21.55	22.9	20.6509
103909	TD	20.31	21.13	24.17	15.33	29.11	21.35	27.21	38.25	31	30	24.52	25.6709
104550	TD	49.05	50.35	52.17	38.14	57.83	45.14	50.64	47.46	44.39	51.31	45.54	48.3655
104278	TD	29.51	34.56	39.9	22.86	44.65	33.47	46.91	43.95	39.53	43.27	38.87	37.9527
103665	TD	27.39	30.27	32	19.69	35.58	29.5	34.79	41.56	34.18	38.43	31.65	32.2764
101469	TD	28.78	35.09	39.01	24.23	44.28	35.44	45.62	43.92	40.81	43.14	39.06	38.1255
105074	TD	30.51	36.77	46.03	25.99	46.62	36.2	45.49	46.1	40.86	43.75	40.59	39.9009
106499	TD	36.33	33.95	45.28	24.98	42.23	36.24	39.39	40.14	35.89	37.93	34.72	37.0073
