## Supplementary Table 9 for "Placental DNA methylation levels at *CYP2E1* and *IRS2* are associated with child outcome in a prospective autism study"

### Sheet: Sheet1
IBC	Diagnosis	Before_6	Before_5	Before_4	Before_3	Before_2	Before_1	During_1	During_2	During_3	During_4	During_5	During_6	During_7	During_8	During_9
108131	ASD	0	0	0	0	0	0	1	1	1	1	0	0	0	0	0
100990	TD	0	0	0	0	0	0	0	1	1	1	1	1	1	1	1
105833	TD	0	0	0	0	0	0	0	1	1	1	1	0	1	1	1
107051	ASD	1	1	1	1	1	1	1	1	1	1	1	1	1	1	1
104554	ASD	0	0	0	0	0	0	0	1	1	1	0	1	1	1	1
100654	ASD	0	0	0	0	0	0	0	1	1	1	1	1	1	1	1
101469	TD	0	0	0	0	0	0	0	0	1	1	0	0	0	0	0
100692	ASD	0	0	0	0	0	0	0	1	1	1	1	1	1	1	1
102093	TD	1	1	1	1	1	1	1	1	1	1	1	1	1	1	1
100845	TD	0	0	0	0	1	1	1	1	1	0	0	0	0	0	0
101997	TD	0	0	0	0	1	1	1	1	1	1	1	1	1	1	1
102090	TD	1	1	1	1	1	1	1	1	1	1	1	1	1	1	1
105699	ASD	1	1	1	1	1	1	1	1	1	1	1	1	1	1	1
102206	TD	0	0	0	0	0	0	1	1	1	1	1	1	1	1	1
101416	TD	0	0	0	0	0	0	1	1	1	1	1	1	1	1	1
103909	TD	1	1	1	1	1	1	1	1	1	1	1	1	1	1	1
104231	ASD	0	1	1	1	1	1	1	1	1	1	1	1	1	1	1
103068	ASD	0	0	0	0	0	0	0	0	1	1	1	1	1	1	1
103665	TD	0	0	0	0	0	0	1	1	1	1	1	1	1	1	1
103637	TD	0	0	0	0	0	0	1	1	1	1	1	1	1	1	1
104345	ASD	0	0	0	0	0	0	0	1	0	1	1	1	1	1	1
105731	TD	1	1	1	1	1	1	1	1	1	1	1	0	0	0	1
106032	ASD	1	1	1	1	1	1	1	1	1	1	1	1	1	1	1
104265	TD	1	1	1	1	1	1	1	1	1	1	1	1	1	1	1
104550	TD	0	0	0	0	0	1	1	1	1	0	0	0	0	0	0
104797	TD	0	0	0	0	0	0	1	1	1	1	1	0	0	0	0
104278	TD	0	0	0	0	0	0	0	1	1	1	1	1	1	0	1
104287	ASD	0	0	0	0	0	0	0	0	0	0	1	1	0	0	0
104037	ASD	0	0	0	0	0	0	0	0	1	1	1	1	1	1	1
105081	ASD	0	0	0	0	0	0	0	1	1	1	1	1	1	1	1
105076	ASD	0	0	0	0	0	0	0	0	1	1	1	1	1	1	1
104452	TD	0	0	0	0	0	0	0	0	0	0	0	0	1	1	1
105074	TD	0	0	0	0	0	0	0	0	1	1	1	1	1	1
106643	ASD	0	0	0	0	0	0	0	1	1	1	1	1	1	1	1
105872	ASD	0	0	0	0	0	0	0	0	0	0	0	1	1	1	1
106424	TD	0	0	0	0	0	0	0	1	1	1	1	1	1	1	1
106499	TD	0	0	0	0	0	0	0	1	1	1	1	1	1	0	1
107470	ASD	0	0	0	0	0	0	1	1	1	1	1	1	1	1	1
107047	ASD	0	0	0	0	0	0	0	0	0	0	0	0	0	0	0
107345	ASD	0	0	0	0	0	0	0	0	0	0	0	0	0	0	0
108188	ASD	1	1	1	1	1	1	1	1	1	1	1	1	1	1	1
