## Supplementary Table 10 for "Placental DNA methylation levels at *CYP2E1* and *IRS2* are associated with child outcome in a prospective autism study"

### Sheet: CYP2E1 Comparison
ANOVA	CYP2E1 Percent Methylation ~ PreVitM1 + Diagnosis + PreVitM1 x Diagnosis
	Df	Sum Sq	Mean Sq	F value	Pr(>F)
PreVitM1	1	456	455.6	2.753	0.1055
Diagnosis	1	792	791.7	4.785	0.0351	*
PreVitM1:Diagnosis	1	60	60	0.363	0.5507
Residuals	37	6122	165.5
ANOVA	CYP2E1 Percent Methylation ~ CYP2E1 Genotype + Diagnosis + CYP2E1 Genotype x Diagnosis
	Df	Sum Sq	Mean Sq	F value	Pr(>F)
CYP2E1_Genotype	2	1249	624.3	4.532	0.01777	*
Diagnosis	1	1125	1124.8	8.165	0.00714	**
CYP2E1_Genotype:Diagnosis	2	235	117.3	0.852	0.43537
Residuals	35	4821	137.7
Tukey multiple comparisons of means
	diff	lwr	upr	p.adj
CG-CC	-6.70744	-16.0393	2.62438	0.198217
GG-CC	-20.7278	-38.6396	-2.81599	0.0203154	*
GG-CG	-14.0203	-31.8037	3.76305	0.145488
ANOVA	CYP2E1 Percent Methylation ~ CYP2E1 Genotype + PreVitM1 + CYP2E1 Genotype x PreVitM1
	Df	Sum Sq	Mean Sq	F value	Pr(>F)
CYP2E1_Genotype	2	1249	624.3	3.829	0.0313	*
PreVitM1	1	286	285.9	1.754	0.194
CYP2E1_Genotype:PreVitM1	2	189	94.4	0.579	0.5657
Residuals	35	5706	163
Tukey multiple comparisons of means
	diff	lwr	upr	p.adj
CG-CC	-6.70744	-16.8594	3.44451	0.252036
GG-CC	-20.7278	-40.2137	-1.24182	0.0350513	*
GG-CG	-14.0203	-33.3666	5.32594	0.193232

### Sheet: IRS2 Comparison
ANOVA	IRS2 Percent Methylation ~ PreVitM1 + Diagnosis + PreVitM1 x Diagnosis
	Df	Sum Sq	Mean Sq	F value	Pr(>F)
PreVitM1	1	458	458	5.253	0.0277	*
Diagnosis	1	588	587.9	6.743	0.0134	*
PreVitM1:Diagnosis	1	12	11.7	0.134	0.7162
Residuals	37	3226	87.2
ANOVA	IRS2 Percent Methylation ~ IRS2 Genotype + Diagnosis + IRS2 Genotype x Diagnosis
	Df	Sum Sq	Mean Sq	F value	Pr(>F)
IRS2_Genotye	1	7	7	0.076	0.78401
Diagnosis	1	858	858.2	9.323	0.00418	**
IRS2_Genotype:Diagnosis	1	12	12.2	0.132	0.71832
Residuals	37	3406	92.1
ANOVA	IRS2 Percent Methylation ~ IRS2 Genotype + PreVitM1 + IRS2 Genotype x PreVitM1
	Df	Sum Sq	Mean Sq	F value	Pr(>F)
IRS2_Genotype	1	7	7	0.068	0.7954
PreVitM1	1	469	469.4	4.562	0.0394	*
IRS2_Genotype:PreVitM1	1	0	0.1	0.001	0.9804
Residuals	37	3807	102.9
